# Quantitative host-response mapping enables phenotypic profiling of viruses detected by virome sequencing

**DOI:** 10.64898/2026.10.13.758418

**Authors:** Junna Kawasaki, Luca Nishimura, Michiaki Hamada, Edward C. Holmes, Jumpei Ito, Tadaki Suzuki

## Abstract

Animal-derived viruses have repeatedly caused human outbreaks, motivating efforts to identify and characterize viruses circulating in animals. Virome sequencing has accelerated animal virus discovery, but phenotypic characterization remains difficult to scale. Although generated for viral detection, virome RNA-seq data also capture host transcriptional responses to infection. Here, we developed ViroChart, a comparative transcriptomic framework that quantifies activities across biological pathways and maps diverse mammalian host responses into a common, interpretable low-dimensional space. ViroChart enables clustering of infected samples by host response pattern and quantitative assessment of host response similarity between samples. In virome data sets from wild and farmed animals, some lung samples infected with poorly characterized betacoronaviruses showed host responses resembling those induced by viruses capable of causing fatal disease. ViroChart also revealed host-response heterogeneity in natural infections: among rats with zoonotic rodent-borne viruses, most showed weak responses, consistent with asymptomatic infection, but some showed pronounced inflammation characteristic of acute infection. ViroChart thus enables phenotypic characterization and prioritization of newly detected viruses by leveraging the same RNA-seq data from which their genomes were detected.

**Highlights:**

- ViroChart characterizes viruses from host responses in virome RNA-seq data
- Embeds RNA-seq data from diverse hosts and viruses in a shared latent space
- Reveals host-response heterogeneity across naturally infected animals
- Fatal-infection-like responses flag viruses warranting further study

**Graphical Abstact:** 
