## Supplementary material for "Quantitative host-response mapping enables phenotypic profiling of viruses detected by virome sequencing": Dataset3

### Sheet: Sheet1
Run	BioProject	ScientificName	dose of virus inoculation (PFU)	route of virus inoculation	days post-infection	animal_id	time to death days	Outcome group	normalized_DPI	dead	terminal
SRR5630528	PRJNA388501	Macaca fascicularis	100	oral	0	Ani1	10	Early (<10)	0	non-terminal	not-endpoint
SRR5630529	PRJNA388501	Macaca fascicularis	100	oral	3	Ani1	10	Early (<10)	0.3	non-terminal	not-endpoint
SRR5630531	PRJNA388501	Macaca fascicularis	100	oral	6	Ani1	10	Early (<10)	0.6	non-terminal	not-endpoint
SRR5630534	PRJNA388501	Macaca fascicularis	100	oral	10	Ani1	10	Early (<10)	1	non-terminal	endpoint
SRR5630536	PRJNA388501	Macaca fascicularis	10	intramuscular	0	Ani3	10	Late (10-29)	0	non-terminal	not-endpoint
SRR5630538	PRJNA388501	Macaca fascicularis	10	intramuscular	3	Ani3	10	Late (10-29)	0.3	non-terminal	not-endpoint
SRR5630540	PRJNA388501	Macaca fascicularis	10	intramuscular	6	Ani3	10	Late (10-29)	0.6	non-terminal	not-endpoint
SRR5630542	PRJNA388501	Macaca fascicularis	10	intramuscular	10	Ani3	10	Late (10-29)	1	non-terminal	endpoint
SRR5630544	PRJNA388501	Macaca fascicularis	10	intramuscular	0	Ani4	11	Late (10-29)	0	non-terminal	not-endpoint
SRR5630546	PRJNA388501	Macaca fascicularis	10	intramuscular	3	Ani4	11	Late (10-29)	0.272727	non-terminal	not-endpoint
SRR5630548	PRJNA388501	Macaca fascicularis	10	intramuscular	6	Ani4	11	Late (10-29)	0.545455	non-terminal	not-endpoint
SRR5630550	PRJNA388501	Macaca fascicularis	10	intramuscular	10	Ani4	11	Late (10-29)	0.909091	non-terminal	not-endpoint
SRR5630552	PRJNA388501	Macaca fascicularis	10	intramuscular	11	Ani4	11	Late (10-29)	1	non-terminal	endpoint
SRR5630553	PRJNA388501	Macaca fascicularis	100	ophthalmic	0	Ani5	10	Late (10-29)	0	non-terminal	not-endpoint
SRR5630555	PRJNA388501	Macaca fascicularis	100	ophthalmic	3	Ani5	10	Late (10-29)	0.3	non-terminal	not-endpoint
SRR5630557	PRJNA388501	Macaca fascicularis	100	ophthalmic	6	Ani5	10	Late (10-29)	0.6	non-terminal	not-endpoint
SRR5630559	PRJNA388501	Macaca fascicularis	100	ophthalmic	10	Ani5	10	Late (10-29)	1	non-terminal	endpoint
SRR5630562	PRJNA388501	Macaca fascicularis	1000	intramuscular	0	Ani6	10	Early (<10)	0	non-terminal	not-endpoint
SRR5630564	PRJNA388501	Macaca fascicularis	1000	intramuscular	3	Ani6	10	Early (<10)	0.3	non-terminal	not-endpoint
SRR5630566	PRJNA388501	Macaca fascicularis	1000	intramuscular	6	Ani6	10	Early (<10)	0.6	non-terminal	not-endpoint
SRR5630568	PRJNA388501	Macaca fascicularis	1000	intramuscular	10	Ani6	10	Early (<10)	1	non-terminal	endpoint
SRR6032453	PRJNA407110	Macaca fascicularis	100	intranasally	0	NHP_1	9	Early (<10)	0	non-terminal	not-endpoint
SRR6032454	PRJNA407110	Macaca fascicularis	100	intranasally	3	NHP_1	9	Early (<10)	0.333333	non-terminal	not-endpoint
SRR6032455	PRJNA407110	Macaca fascicularis	100	intranasally	6	NHP_1	9	Early (<10)	0.666667	non-terminal	not-endpoint
SRR6032456	PRJNA407110	Macaca fascicularis	100	intranasally	9	NHP_1	9	Early (<10)	1	terminal	endpoint
SRR6032515	PRJNA407110	Macaca fascicularis	100	intranasally	0	NHP_10	15	Late (10-29)	0	non-terminal	not-endpoint
SRR6032516	PRJNA407110	Macaca fascicularis	100	intranasally	3	NHP_10	15	Late (10-29)	0.2	non-terminal	not-endpoint
SRR6032517	PRJNA407110	Macaca fascicularis	100	intranasally	6	NHP_10	15	Late (10-29)	0.4	non-terminal	not-endpoint
SRR6032518	PRJNA407110	Macaca fascicularis	100	intranasally	10	NHP_10	15	Late (10-29)	0.666667	non-terminal	endpoint
SRR6032519	PRJNA407110	Macaca fascicularis	100	intranasally	0	NHP_11	41	Survive (30-41)	0	non-terminal	not-endpoint
SRR6032521	PRJNA407110	Macaca fascicularis	100	intranasally	3	NHP_11	41	Survive (30-41)	0.0731707	non-terminal	not-endpoint
SRR6032522	PRJNA407110	Macaca fascicularis	100	intranasally	6	NHP_11	41	Survive (30-41)	0.146341	non-terminal	not-endpoint
SRR6032523	PRJNA407110	Macaca fascicularis	100	intranasally	6	NHP_11	41	Survive (30-41)	0.146341	non-terminal	not-endpoint
SRR6032524	PRJNA407110	Macaca fascicularis	100	intranasally	10	NHP_11	41	Survive (30-41)	0.243902	non-terminal	not-endpoint
SRR6032526	PRJNA407110	Macaca fascicularis	100	intranasally	14	NHP_11	41	Survive (30-41)	0.341463	non-terminal	not-endpoint
SRR6032525	PRJNA407110	Macaca fascicularis	100	intranasally	14	NHP_11	41	Survive (30-41)	0.341463	non-terminal	not-endpoint
SRR6032527	PRJNA407110	Macaca fascicularis	100	intranasally	21	NHP_11	41	Survive (30-41)	0.512195	non-terminal	not-endpoint
SRR6032528	PRJNA407110	Macaca fascicularis	100	intranasally	28	NHP_11	41	Survive (30-41)	0.682927	non-terminal	not-endpoint
SRR6032529	PRJNA407110	Macaca fascicularis	100	intranasally	35	NHP_11	41	Survive (30-41)	0.853659	non-terminal	not-endpoint
SRR6032530	PRJNA407110	Macaca fascicularis	100	intranasally	41	NHP_11	41	Survive (30-41)	1	non-terminal	endpoint
SRR6032531	PRJNA407110	Macaca fascicularis	100	intranasally	0	NHP_12	10	Early (<10)	0	non-terminal	not-endpoint
SRR6032533	PRJNA407110	Macaca fascicularis	100	intranasally	3	NHP_12	10	Early (<10)	0.3	non-terminal	not-endpoint
SRR6032534	PRJNA407110	Macaca fascicularis	100	intranasally	6	NHP_12	10	Early (<10)	0.6	non-terminal	not-endpoint
SRR6032535	PRJNA407110	Macaca fascicularis	100	intranasally	10	NHP_12	10	Early (<10)	1	non-terminal	endpoint
SRR6032458	PRJNA407110	Macaca fascicularis	100	intranasally	0	NHP_2	10	Early (<10)	0	non-terminal	not-endpoint
SRR6032459	PRJNA407110	Macaca fascicularis	100	intranasally	3	NHP_2	10	Early (<10)	0.3	non-terminal	not-endpoint
SRR6032460	PRJNA407110	Macaca fascicularis	100	intranasally	6	NHP_2	10	Early (<10)	0.6	non-terminal	not-endpoint
SRR6032461	PRJNA407110	Macaca fascicularis	100	intranasally	10	NHP_2	10	Early (<10)	1	non-terminal	endpoint
SRR6032463	PRJNA407110	Macaca fascicularis	100	intranasally	0	NHP_3	15	Late (10-29)	0	non-terminal	not-endpoint
SRR6032464	PRJNA407110	Macaca fascicularis	100	intranasally	3	NHP_3	15	Late (10-29)	0.2	non-terminal	not-endpoint
SRR6032465	PRJNA407110	Macaca fascicularis	100	intranasally	6	NHP_3	15	Late (10-29)	0.4	non-terminal	not-endpoint
SRR6032467	PRJNA407110	Macaca fascicularis	100	intranasally	10	NHP_3	15	Late (10-29)	0.666667	non-terminal	not-endpoint
SRR6032468	PRJNA407110	Macaca fascicularis	100	intranasally	0	NHP_4	21	Late (10-29)	0	non-terminal	not-endpoint
SRR6032470	PRJNA407110	Macaca fascicularis	100	intranasally	3	NHP_4	21	Late (10-29)	0.142857	non-terminal	not-endpoint
SRR6032471	PRJNA407110	Macaca fascicularis	100	intranasally	6	NHP_4	21	Late (10-29)	0.285714	non-terminal	not-endpoint
SRR6032472	PRJNA407110	Macaca fascicularis	100	intranasally	10	NHP_4	21	Late (10-29)	0.47619	non-terminal	not-endpoint
SRR6032473	PRJNA407110	Macaca fascicularis	100	intranasally	14	NHP_4	21	Late (10-29)	0.666667	non-terminal	not-endpoint
SRR6032475	PRJNA407110	Macaca fascicularis	100	intranasally	21	NHP_4	21	Late (10-29)	1	non-terminal	endpoint
SRR6032476	PRJNA407110	Macaca fascicularis	100	intranasally	0	NHP_5	15	Late (10-29)	0	non-terminal	not-endpoint
SRR6032478	PRJNA407110	Macaca fascicularis	100	intranasally	3	NHP_5	15	Late (10-29)	0.2	non-terminal	not-endpoint
SRR6032480	PRJNA407110	Macaca fascicularis	100	intranasally	6	NHP_5	15	Late (10-29)	0.4	non-terminal	not-endpoint
SRR6032481	PRJNA407110	Macaca fascicularis	100	intranasally	10	NHP_5	15	Late (10-29)	0.666667	non-terminal	not-endpoint
SRR6032482	PRJNA407110	Macaca fascicularis	100	intranasally	14	NHP_5	15	Late (10-29)	0.933333	non-terminal	not-endpoint
SRR6032483	PRJNA407110	Macaca fascicularis	100	intranasally	15	NHP_5	15	Late (10-29)	1	terminal	endpoint
SRR6032484	PRJNA407110	Macaca fascicularis	100	intranasally	0	NHP_6	20	Late (10-29)	0	non-terminal	not-endpoint
SRR6032485	PRJNA407110	Macaca fascicularis	100	intranasally	3	NHP_6	20	Late (10-29)	0.15	non-terminal	not-endpoint
SRR6032487	PRJNA407110	Macaca fascicularis	100	intranasally	6	NHP_6	20	Late (10-29)	0.3	non-terminal	not-endpoint
SRR6032488	PRJNA407110	Macaca fascicularis	100	intranasally	10	NHP_6	20	Late (10-29)	0.5	non-terminal	not-endpoint
SRR6032489	PRJNA407110	Macaca fascicularis	100	intranasally	14	NHP_6	20	Late (10-29)	0.7	non-terminal	not-endpoint
SRR6032490	PRJNA407110	Macaca fascicularis	100	intranasally	20	NHP_6	20	Late (10-29)	1	terminal	endpoint
SRR6032491	PRJNA407110	Macaca fascicularis	100	intranasally	0	NHP_7	41	Survive (30-41)	0	non-terminal	not-endpoint
SRR6032492	PRJNA407110	Macaca fascicularis	100	intranasally	3	NHP_7	41	Survive (30-41)	0.0731707	non-terminal	not-endpoint
SRR6032494	PRJNA407110	Macaca fascicularis	100	intranasally	6	NHP_7	41	Survive (30-41)	0.146341	non-terminal	not-endpoint
SRR6032495	PRJNA407110	Macaca fascicularis	100	intranasally	10	NHP_7	41	Survive (30-41)	0.243902	non-terminal	not-endpoint
SRR6032496	PRJNA407110	Macaca fascicularis	100	intranasally	14	NHP_7	41	Survive (30-41)	0.341463	non-terminal	not-endpoint
SRR6032497	PRJNA407110	Macaca fascicularis	100	intranasally	21	NHP_7	41	Survive (30-41)	0.512195	non-terminal	not-endpoint
SRR6032498	PRJNA407110	Macaca fascicularis	100	intranasally	28	NHP_7	41	Survive (30-41)	0.682927	non-terminal	not-endpoint
SRR6032499	PRJNA407110	Macaca fascicularis	100	intranasally	35	NHP_7	41	Survive (30-41)	0.853659	non-terminal	not-endpoint
SRR6032500	PRJNA407110	Macaca fascicularis	100	intranasally	41	NHP_7	41	Survive (30-41)	1	non-terminal	endpoint
SRR6032501	PRJNA407110	Macaca fascicularis	100	intranasally	0	NHP_8	12	Late (10-29)	0	non-terminal	not-endpoint
SRR6032503	PRJNA407110	Macaca fascicularis	100	intranasally	3	NHP_8	12	Late (10-29)	0.25	non-terminal	not-endpoint
SRR6032504	PRJNA407110	Macaca fascicularis	100	intranasally	6	NHP_8	12	Late (10-29)	0.5	non-terminal	not-endpoint
SRR6032505	PRJNA407110	Macaca fascicularis	100	intranasally	10	NHP_8	12	Late (10-29)	0.833333	non-terminal	not-endpoint
SRR6032506	PRJNA407110	Macaca fascicularis	100	intranasally	12	NHP_8	12	Late (10-29)	1	terminal	endpoint
SRR6032507	PRJNA407110	Macaca fascicularis	100	intranasally	0	NHP_9	21	Late (10-29)	0	non-terminal	not-endpoint
SRR6032508	PRJNA407110	Macaca fascicularis	100	intranasally	3	NHP_9	21	Late (10-29)	0.142857	non-terminal	not-endpoint
SRR6032509	PRJNA407110	Macaca fascicularis	100	intranasally	6	NHP_9	21	Late (10-29)	0.285714	non-terminal	not-endpoint
SRR6032511	PRJNA407110	Macaca fascicularis	100	intranasally	10	NHP_9	21	Late (10-29)	0.47619	non-terminal	not-endpoint
SRR6032513	PRJNA407110	Macaca fascicularis	100	intranasally	14	NHP_9	21	Late (10-29)	0.666667	non-terminal	not-endpoint
SRR6032514	PRJNA407110	Macaca fascicularis	100	intranasally	21	NHP_9	21	Late (10-29)	1	non-terminal	not-endpoint
SRR7310730	PRJNA476001	Macaca mulatta	1000	intramuscular	0	NHP	9	Early (<10)	0	non-terminal	not-endpoint
SRR7310737	PRJNA476001	Macaca mulatta	1000	intramuscular	3	NHP	9	Early (<10)	0.333333	non-terminal	not-endpoint
SRR7310738	PRJNA476001	Macaca mulatta	1000	intramuscular	5	NHP	9	Early (<10)	0.555556	non-terminal	not-endpoint
SRR7310750	PRJNA476001	Macaca mulatta	1000	intramuscular	7	NHP	9	Early (<10)	0.777778	non-terminal	not-endpoint
SRR7310747	PRJNA476001	Macaca mulatta	1000	intramuscular	9	NHP	9	Early (<10)	1	terminal	endpoint
SRR7310678	PRJNA476001	Macaca mulatta	1000	intramuscular	-10	NHP_A	7	Early (<10)	-1.42857	non-terminal	not-endpoint
SRR7310674	PRJNA476001	Macaca mulatta	1000	intramuscular	0	NHP_A	7	Early (<10)	0	non-terminal	not-endpoint
SRR7310682	PRJNA476001	Macaca mulatta	1000	intramuscular	3	NHP_A	7	Early (<10)	0.428571	non-terminal	not-endpoint
SRR7310689	PRJNA476001	Macaca mulatta	1000	intramuscular	5	NHP_A	7	Early (<10)	0.714286	non-terminal	not-endpoint
SRR7310692	PRJNA476001	Macaca mulatta	1000	intramuscular	7	NHP_A	7	Early (<10)	1	non-terminal	endpoint
SRR7310698	PRJNA476001	Macaca mulatta	1000	intramuscular	0	NHP_B	7	Early (<10)	0	non-terminal	not-endpoint
SRR7310702	PRJNA476001	Macaca mulatta	1000	intramuscular	3	NHP_B	7	Early (<10)	0.428571	non-terminal	not-endpoint
SRR7310706	PRJNA476001	Macaca mulatta	1000	intramuscular	5	NHP_B	7	Early (<10)	0.714286	non-terminal	not-endpoint
SRR7310710	PRJNA476001	Macaca mulatta	1000	intramuscular	7	NHP_B	7	Early (<10)	1	non-terminal	endpoint
SRR7310718	PRJNA476001	Macaca mulatta	1000	intramuscular	0	NHP_C	7	Early (<10)	0	non-terminal	not-endpoint
SRR7310722	PRJNA476001	Macaca mulatta	1000	intramuscular	5	NHP_C	7	Early (<10)	0.714286	non-terminal	not-endpoint
SRR7310727	PRJNA476001	Macaca mulatta	1000	intramuscular	7	NHP_C	7	Early (<10)	1	non-terminal	endpoint
SRR7310765	PRJNA476001	Macaca mulatta	1000	intramuscular	-10	NHP_E	7	Early (<10)	-1.42857	non-terminal	not-endpoint
SRR7310761	PRJNA476001	Macaca mulatta	1000	intramuscular	0	NHP_E	7	Early (<10)	0	non-terminal	not-endpoint
SRR7310769	PRJNA476001	Macaca mulatta	1000	intramuscular	3	NHP_E	7	Early (<10)	0.428571	non-terminal	not-endpoint
SRR7310773	PRJNA476001	Macaca mulatta	1000	intramuscular	5	NHP_E	7	Early (<10)	0.714286	non-terminal	not-endpoint
SRR7310781	PRJNA476001	Macaca mulatta	1000	intramuscular	7	NHP_E	7	Early (<10)	1	non-terminal	endpoint
SRR7310797	PRJNA476001	Macaca mulatta	1000	intramuscular	-10	NHP_F	7	Early (<10)	-1.42857	non-terminal	not-endpoint
SRR7310782	PRJNA476001	Macaca mulatta	1000	intramuscular	0	NHP_F	7	Early (<10)	0	non-terminal	not-endpoint
SRR7310798	PRJNA476001	Macaca mulatta	1000	intramuscular	3	NHP_F	7	Early (<10)	0.428571	non-terminal	not-endpoint
SRR7310813	PRJNA476001	Macaca mulatta	1000	intramuscular	5	NHP_F	7	Early (<10)	0.714286	non-terminal	not-endpoint
SRR7310820	PRJNA476001	Macaca mulatta	1000	intramuscular	7	NHP_F	7	Early (<10)	1	non-terminal	endpoint
SRR7310837	PRJNA476001	Macaca mulatta	1000	intramuscular	-10	NHP_G	7	Early (<10)	-1.42857	non-terminal	not-endpoint
SRR7310830	PRJNA476001	Macaca mulatta	1000	intramuscular	0	NHP_G	7	Early (<10)	0	non-terminal	not-endpoint
SRR7310840	PRJNA476001	Macaca mulatta	1000	intramuscular	3	NHP_G	7	Early (<10)	0.428571	non-terminal	not-endpoint
SRR7310845	PRJNA476001	Macaca mulatta	1000	intramuscular	5	NHP_G	7	Early (<10)	0.714286	non-terminal	not-endpoint
SRR7310849	PRJNA476001	Macaca mulatta	1000	intramuscular	7	NHP_G	7	Early (<10)	1	non-terminal	endpoint
SRR7310854	PRJNA476001	Macaca mulatta	1000	intramuscular	-10	NHP_H	7	Early (<10)	-1.42857	non-terminal	not-endpoint
SRR7310852	PRJNA476001	Macaca mulatta	1000	intramuscular	0	NHP_H	7	Early (<10)	0	non-terminal	not-endpoint
SRR7310861	PRJNA476001	Macaca mulatta	1000	intramuscular	3	NHP_H	7	Early (<10)	0.428571	non-terminal	not-endpoint
SRR7310863	PRJNA476001	Macaca mulatta	1000	intramuscular	5	NHP_H	7	Early (<10)	0.714286	non-terminal	not-endpoint
SRR7310869	PRJNA476001	Macaca mulatta	1000	intramuscular	7	NHP_H	7	Early (<10)	1	non-terminal	endpoint
SRR7310878	PRJNA476001	Macaca mulatta	1000	intramuscular	-10	NHP_I	7	Early (<10)	-1.42857	non-terminal	not-endpoint
SRR7310876	PRJNA476001	Macaca mulatta	1000	intramuscular	0	NHP_I	7	Early (<10)	0	non-terminal	not-endpoint
SRR7310889	PRJNA476001	Macaca mulatta	1000	intramuscular	3	NHP_I	7	Early (<10)	0.428571	non-terminal	not-endpoint
SRR7310893	PRJNA476001	Macaca mulatta	1000	intramuscular	5	NHP_I	7	Early (<10)	0.714286	non-terminal	not-endpoint
SRR7310897	PRJNA476001	Macaca mulatta	1000	intramuscular	7	NHP_I	7	Early (<10)	1	non-terminal	endpoint
SRR7310905	PRJNA476001	Macaca mulatta	1000	intramuscular	-10	NHP_J	7	Early (<10)	-1.42857	non-terminal	not-endpoint
SRR7310901	PRJNA476001	Macaca mulatta	1000	intramuscular	0	NHP_J	7	Early (<10)	0	non-terminal	not-endpoint
SRR7310909	PRJNA476001	Macaca mulatta	1000	intramuscular	3	NHP_J	7	Early (<10)	0.428571	non-terminal	not-endpoint
SRR7310913	PRJNA476001	Macaca mulatta	1000	intramuscular	5	NHP_J	7	Early (<10)	0.714286	non-terminal	not-endpoint
SRR7310917	PRJNA476001	Macaca mulatta	1000	intramuscular	7	NHP_J	7	Early (<10)	1	non-terminal	endpoint
SRR7310923	PRJNA476001	Macaca mulatta	1000	intramuscular	-10	NHP_K	7	Early (<10)	-1.42857	non-terminal	not-endpoint
SRR7310921	PRJNA476001	Macaca mulatta	1000	intramuscular	0	NHP_K	7	Early (<10)	0	non-terminal	not-endpoint
SRR7310926	PRJNA476001	Macaca mulatta	1000	intramuscular	3	NHP_K	7	Early (<10)	0.428571	non-terminal	not-endpoint
SRR7310933	PRJNA476001	Macaca mulatta	1000	intramuscular	5	NHP_K	7	Early (<10)	0.714286	non-terminal	not-endpoint
SRR7310936	PRJNA476001	Macaca mulatta	1000	intramuscular	7	NHP_K	7	Early (<10)	1	non-terminal	endpoint
SRR7310945	PRJNA476001	Macaca mulatta	1000	intramuscular	-10	NHP_L	7	Early (<10)	-1.42857	non-terminal	not-endpoint
SRR7310941	PRJNA476001	Macaca mulatta	1000	intramuscular	0	NHP_L	7	Early (<10)	0	non-terminal	not-endpoint
SRR7310947	PRJNA476001	Macaca mulatta	1000	intramuscular	3	NHP_L	7	Early (<10)	0.428571	non-terminal	not-endpoint
