## Supplementary material for "Quantitative host-response mapping enables phenotypic profiling of viruses detected by virome sequencing": Dataset4

### Sheet: df_clustered
Run	host_genus	virus_genus	virus_family	Host.group	BioProject	tissue_category	tissue_name	virus_abb_name	RPM	log10_abundance	dpi	cluster
SRR12424796	Mesocricetus	Betacoronavirus	Coronaviridae	Glires	PRJNA656299	respiratory	lung	CoV2	30339.2	4.48202		C07 | CoV2 (Mesocricetus)
SRR12424799	Mesocricetus	Betacoronavirus	Coronaviridae	Glires	PRJNA656299	respiratory	lung	CoV2	886.062	2.94795		C02 | CoV2 (Mesocricetus)
SRR12424800	Mesocricetus	Betacoronavirus	Coronaviridae	Glires	PRJNA656299	respiratory	lung	CoV2	1482.16	3.17119		C07 | CoV2 (Mesocricetus)
SRR12424801	Mesocricetus	Betacoronavirus	Coronaviridae	Glires	PRJNA656299	respiratory	lung	CoV2	569.505	2.75626		C07 | CoV2 (Mesocricetus)
SRR12424802	Mesocricetus	Betacoronavirus	Coronaviridae	Glires	PRJNA656299	respiratory	lung	CoV2	6379.7	3.80487		C07 | CoV2 (Mesocricetus)
SRR12424803	Mesocricetus	Betacoronavirus	Coronaviridae	Glires	PRJNA656299	respiratory	lung	CoV2	21998.7	4.34242		C07 | CoV2 (Mesocricetus)
SRR12424804	Mesocricetus	Betacoronavirus	Coronaviridae	Glires	PRJNA656299	respiratory	lung	CoV2	19846.9	4.29771		C07 | CoV2 (Mesocricetus)
SRR12424805	Mesocricetus	Betacoronavirus	Coronaviridae	Glires	PRJNA656299	respiratory	lung	CoV2	10029.3	4.00131		C07 | CoV2 (Mesocricetus)
SRR12424807	Mesocricetus	Betacoronavirus	Coronaviridae	Glires	PRJNA656299	respiratory	lung	CoV2	854.29	2.93211		C07 | CoV2 (Mesocricetus)
SRR12424808	Mesocricetus	Betacoronavirus	Coronaviridae	Glires	PRJNA656299	respiratory	lung	CoV2	10252.2	4.01086		C07 | CoV2 (Mesocricetus)
SRR12424809	Mesocricetus	Betacoronavirus	Coronaviridae	Glires	PRJNA656299	respiratory	lung	CoV2	4168.43	3.62008		C07 | CoV2 (Mesocricetus)
SRR12424810	Mesocricetus	Betacoronavirus	Coronaviridae	Glires	PRJNA656299	respiratory	lung	CoV2	5363.27	3.72951		C07 | CoV2 (Mesocricetus)
SRR12424811	Mesocricetus	Betacoronavirus	Coronaviridae	Glires	PRJNA656299	respiratory	lung	CoV2	9023.98	3.95545		C07 | CoV2 (Mesocricetus)
SRR12540256	Mesocricetus	Betacoronavirus	Coronaviridae	Glires	PRJNA659996	respiratory	lung	CoV2	5738.53	3.75888		C07 | CoV2 (Mesocricetus)
SRR12540257	Mesocricetus	Betacoronavirus	Coronaviridae	Glires	PRJNA659996	respiratory	lung	CoV2	3665.71	3.56428		C07 | CoV2 (Mesocricetus)
SRR12540258	Mesocricetus	Betacoronavirus	Coronaviridae	Glires	PRJNA659996	respiratory	lung	CoV2	5788.96	3.76268		C07 | CoV2 (Mesocricetus)
SRR12540259	Mesocricetus	Betacoronavirus	Coronaviridae	Glires	PRJNA659996	respiratory	lung	CoV2	20.8014	1.33848		C01 | CoV2 (Mesocricetus)
SRR12540260	Mesocricetus	Betacoronavirus	Coronaviridae	Glires	PRJNA659996	respiratory	lung	CoV2	133.808	2.12971		C01 | CoV2 (Mesocricetus)
SRR12682892	Macaca	Betacoronavirus	Coronaviridae	Primates	PRJNA664767	respiratory	lung	CoV2	18656.8	4.27086	3	C06 | CoV2 (Macaca)
SRR12682895	Macaca	Betacoronavirus	Coronaviridae	Primates	PRJNA664767	respiratory	lung	CoV2	3.28223	0.63167	5	C05 | CoV2 (Macaca)
SRR12682916	Macaca	Betacoronavirus	Coronaviridae	Primates	PRJNA664767	respiratory	lung	CoV2	22.7657	1.37595	3	C05 | CoV2 (Macaca)
SRR12682917	Macaca	Betacoronavirus	Coronaviridae	Primates	PRJNA664767	respiratory	lung	CoV2	242.913	2.38724	3	C05 | CoV2 (Macaca)
SRR12682918	Macaca	Betacoronavirus	Coronaviridae	Primates	PRJNA664767	respiratory	lung	CoV2	8.98458	0.99933	3	C05 | CoV2 (Macaca)
SRR12682919	Macaca	Betacoronavirus	Coronaviridae	Primates	PRJNA664767	respiratory	lung	CoV2	6.92322	0.898902	3	C05 | CoV2 (Macaca)
SRR12682920	Macaca	Betacoronavirus	Coronaviridae	Primates	PRJNA664767	respiratory	lung	CoV2	6.28761	0.862585	5	C05 | CoV2 (Macaca)
SRR12682921	Macaca	Betacoronavirus	Coronaviridae	Primates	PRJNA664767	respiratory	lung	CoV2	2.5711	0.552802	5	C05 | CoV2 (Macaca)
SRR12682923	Macaca	Betacoronavirus	Coronaviridae	Primates	PRJNA664767	respiratory	lung	CoV2	47.9147	1.68944	3	C05 | CoV2 (Macaca)
SRR12719547	Sus	Betaarterivirus	Arteriviridae	Cetartiodactyla	PRJNA661122	respiratory	lung	PRRSV	267.83	2.42948		C09 | PRRSV (Sus)
SRR12719548	Sus	Betaarterivirus	Arteriviridae	Cetartiodactyla	PRJNA661122	respiratory	lung	PRRSV	278.678	2.44666		C09 | PRRSV (Sus)
SRR12719549	Sus	Betaarterivirus	Arteriviridae	Cetartiodactyla	PRJNA661122	respiratory	lung	PRRSV	21.1377	1.34513		C09 | PRRSV (Sus)
SRR12719551	Sus	Betaarterivirus	Arteriviridae	Cetartiodactyla	PRJNA661122	respiratory	lung	PRRSV	322.132	2.50938		C12 | PRRSV (Sus)
SRR12719552	Sus	Betaarterivirus	Arteriviridae	Cetartiodactyla	PRJNA661122	respiratory	lung	PRRSV	76.6086	1.88991		C09 | PRRSV (Sus)
SRR12719553	Sus	Betaarterivirus	Arteriviridae	Cetartiodactyla	PRJNA661122	respiratory	lung	PRRSV	150.807	2.18129		C09 | PRRSV (Sus)
SRR12719554	Sus	Betaarterivirus	Arteriviridae	Cetartiodactyla	PRJNA661122	respiratory	lung	PRRSV	311.978	2.49551		C09 | PRRSV (Sus)
SRR12719556	Sus	Betaarterivirus	Arteriviridae	Cetartiodactyla	PRJNA661122	respiratory	lung	PRRSV	463.133	2.66664		C09 | PRRSV (Sus)
SRR12719559	Sus	Betaarterivirus	Arteriviridae	Cetartiodactyla	PRJNA661122	respiratory	lung	PRRSV	492.967	2.6937		C12 | PRRSV (Sus)
SRR13151633	Mesocricetus	Betacoronavirus	Coronaviridae	Glires	PRJNA681002	respiratory	lung	CoV2	543.669	2.73613	2	C10 | CoV2 (Mesocricetus)
SRR13151634	Mesocricetus	Betacoronavirus	Coronaviridae	Glires	PRJNA681002	respiratory	lung	CoV2	261.723	2.4195	2	C10 | CoV2 (Mesocricetus)
SRR13151635	Mesocricetus	Betacoronavirus	Coronaviridae	Glires	PRJNA681002	respiratory	lung	CoV2	183.627	2.2663	2	C10 | CoV2 (Mesocricetus)
SRR13151639	Mesocricetus	Betacoronavirus	Coronaviridae	Glires	PRJNA681002	respiratory	lung	CoV2	213.29	2.331	3	C10 | CoV2 (Mesocricetus)
SRR13151640	Mesocricetus	Betacoronavirus	Coronaviridae	Glires	PRJNA681002	respiratory	lung	CoV2	183.848	2.26681	3	C10 | CoV2 (Mesocricetus)
SRR13151641	Mesocricetus	Betacoronavirus	Coronaviridae	Glires	PRJNA681002	respiratory	lung	CoV2	1034.44	3.01513	3	C10 | CoV2 (Mesocricetus)
SRR13151647	Mesocricetus	Betacoronavirus	Coronaviridae	Glires	PRJNA681002	respiratory	lung	CoV2	193.698	2.28936	5	C10 | CoV2 (Mesocricetus)
SRR13193047	Mesocricetus	Betacoronavirus	Coronaviridae	Glires	PRJNA682410	respiratory	lung	CoV2	7.98479	0.953508	4	C01 | CoV2 (Mesocricetus)
SRR13193048	Mesocricetus	Betacoronavirus	Coronaviridae	Glires	PRJNA682410	respiratory	lung	CoV2	3.87938	0.688365	4	C01 | CoV2 (Mesocricetus)
SRR13193049	Mesocricetus	Betacoronavirus	Coronaviridae	Glires	PRJNA682410	respiratory	lung	CoV2	12.9971	1.14604	4	C01 | CoV2 (Mesocricetus)
SRR13193050	Mesocricetus	Betacoronavirus	Coronaviridae	Glires	PRJNA682410	respiratory	lung	CoV2	45980.3	4.66258	4	C07 | CoV2 (Mesocricetus)
SRR13193051	Mesocricetus	Betacoronavirus	Coronaviridae	Glires	PRJNA682410	respiratory	lung	CoV2	16331	4.21304	4	C07 | CoV2 (Mesocricetus)
SRR13193053	Mesocricetus	Betacoronavirus	Coronaviridae	Glires	PRJNA682410	respiratory	lung	CoV2	67784.1	4.83113	4	C01 | CoV2 (Mesocricetus)
SRR13193054	Mesocricetus	Betacoronavirus	Coronaviridae	Glires	PRJNA682410	respiratory	lung	CoV2	55041.7	4.7407	4	C01 | CoV2 (Mesocricetus)
SRR13193055	Mesocricetus	Betacoronavirus	Coronaviridae	Glires	PRJNA682410	respiratory	lung	CoV2	71846	4.85641	4	C07 | CoV2 (Mesocricetus)
SRR13193056	Mesocricetus	Betacoronavirus	Coronaviridae	Glires	PRJNA682410	respiratory	lung	CoV2	336.704	2.52854	6	C07 | CoV2 (Mesocricetus)
SRR13193057	Mesocricetus	Betacoronavirus	Coronaviridae	Glires	PRJNA682410	respiratory	lung	CoV2	131.026	2.12066	6	C07 | CoV2 (Mesocricetus)
SRR13193058	Mesocricetus	Betacoronavirus	Coronaviridae	Glires	PRJNA682410	respiratory	lung	CoV2	116.863	2.07138	6	C07 | CoV2 (Mesocricetus)
SRR13193059	Mesocricetus	Betacoronavirus	Coronaviridae	Glires	PRJNA682410	respiratory	lung	CoV2	25089.1	4.3995	6	C02 | CoV2 (Mesocricetus)
SRR13193060	Mesocricetus	Betacoronavirus	Coronaviridae	Glires	PRJNA682410	respiratory	lung	CoV2	25768.4	4.4111	6	C07 | CoV2 (Mesocricetus)
SRR13193061	Mesocricetus	Betacoronavirus	Coronaviridae	Glires	PRJNA682410	respiratory	lung	CoV2	55992.7	4.74814	6	C07 | CoV2 (Mesocricetus)
SRR13221631	Mesocricetus	Betacoronavirus	Coronaviridae	Glires	PRJNA683662	respiratory	lung	CoV2	11298	4.05304		C11 | CoV2 (Mesocricetus)
SRR13221632	Mesocricetus	Betacoronavirus	Coronaviridae	Glires	PRJNA683662	respiratory	lung	CoV2	18108.4	4.2579		C11 | CoV2 (Mesocricetus)
SRR13221633	Mesocricetus	Betacoronavirus	Coronaviridae	Glires	PRJNA683662	respiratory	lung	CoV2	9253.87	3.96637		C11 | CoV2 (Mesocricetus)
SRR13221634	Mesocricetus	Betacoronavirus	Coronaviridae	Glires	PRJNA683662	respiratory	lung	CoV2	7456.28	3.87258		C11 | CoV2 (Mesocricetus)
SRR13221635	Mesocricetus	Betacoronavirus	Coronaviridae	Glires	PRJNA683662	respiratory	lung	CoV2	10761.6	4.03192		C11 | CoV2 (Mesocricetus)
SRR13221636	Mesocricetus	Betacoronavirus	Coronaviridae	Glires	PRJNA683662	respiratory	lung	CoV2	7569.85	3.87914		C11 | CoV2 (Mesocricetus)
SRR13221637	Mesocricetus	Betacoronavirus	Coronaviridae	Glires	PRJNA683662	respiratory	lung	CoV2	10399	4.01704		C11 | CoV2 (Mesocricetus)
SRR13221638	Mesocricetus	Betacoronavirus	Coronaviridae	Glires	PRJNA683662	respiratory	lung	CoV2	44671.4	4.65004		C11 | CoV2 (Mesocricetus)
SRR13221639	Mesocricetus	Betacoronavirus	Coronaviridae	Glires	PRJNA683662	respiratory	lung	CoV2	2410.34	3.38226		C11 | CoV2 (Mesocricetus)
SRR13221640	Mesocricetus	Betacoronavirus	Coronaviridae	Glires	PRJNA683662	respiratory	lung	CoV2	22643	4.35495		C11 | CoV2 (Mesocricetus)
SRR13221641	Mesocricetus	Betacoronavirus	Coronaviridae	Glires	PRJNA683662	respiratory	lung	CoV2	3600.36	3.55647		C11 | CoV2 (Mesocricetus)
SRR13490821	Mesocricetus	Betacoronavirus	Coronaviridae	Glires	PRJNA693519	respiratory	lung	CoV2	1251.67	3.09784		C15 | CoV2 (Mesocricetus)
SRR13490822	Mesocricetus	Betacoronavirus	Coronaviridae	Glires	PRJNA693519	respiratory	lung	CoV2	1614.35	3.20827		C15 | CoV2 (Mesocricetus)
SRR13490823	Mesocricetus	Betacoronavirus	Coronaviridae	Glires	PRJNA693519	respiratory	lung	CoV2	481.867	2.68383		C15 | CoV2 (Mesocricetus)
SRR13490824	Mesocricetus	Betacoronavirus	Coronaviridae	Glires	PRJNA693519	respiratory	lung	CoV2	1343.91	3.12869		C15 | CoV2 (Mesocricetus)
SRR13490826	Mesocricetus	Betacoronavirus	Coronaviridae	Glires	PRJNA693519	respiratory	lung	CoV2	209.727	2.32372		C15 | CoV2 (Mesocricetus)
SRR13490829	Mesocricetus	Betacoronavirus	Coronaviridae	Glires	PRJNA693519	respiratory	lung	CoV2	149.658	2.17799		C15 | CoV2 (Mesocricetus)
SRR14089915	Sus	Betaarterivirus	Arteriviridae	Cetartiodactyla	PRJNA716767	respiratory	lung	PRRSV	69513.1	4.84207		C08 | PRRSV (Sus)
SRR14089916	Sus	Betaarterivirus	Arteriviridae	Cetartiodactyla	PRJNA716767	respiratory	lung	PRRSV	82.3604	1.92096		C08 | PRRSV (Sus)
SRR14089918	Sus	Betaarterivirus	Arteriviridae	Cetartiodactyla	PRJNA716767	respiratory	lung	PRRSV	81.7141	1.91758		C08 | PRRSV (Sus)
SRR14089919	Sus	Betaarterivirus	Arteriviridae	Cetartiodactyla	PRJNA716767	respiratory	lung	PRRSV	1386.66	3.14228		C08 | PRRSV (Sus)
SRR14089920	Sus	Betaarterivirus	Arteriviridae	Cetartiodactyla	PRJNA716767	respiratory	lung	PRRSV	813.548	2.91092		C08 | PRRSV (Sus)
SRR14089921	Sus	Betaarterivirus	Arteriviridae	Cetartiodactyla	PRJNA716767	respiratory	lung	PRRSV	4651.85	3.66772		C08 | PRRSV (Sus)
SRR14089922	Sus	Betaarterivirus	Arteriviridae	Cetartiodactyla	PRJNA716767	respiratory	lung	PRRSV	13102.5	4.11739		C08 | PRRSV (Sus)
SRR14089923	Sus	Betaarterivirus	Arteriviridae	Cetartiodactyla	PRJNA716767	respiratory	lung	PRRSV	8405.54	3.92462		C08 | PRRSV (Sus)
SRR14785475	Mesocricetus	Betacoronavirus	Coronaviridae	Glires	PRJNA736850	respiratory	lung	CoV2	38532.7	4.58584	1	C03 | CoV2 (Mesocricetus)
SRR14785476	Mesocricetus	Betacoronavirus	Coronaviridae	Glires	PRJNA736850	respiratory	lung	CoV2	29837.1	4.47477	1	C03 | CoV2 (Mesocricetus)
SRR14785477	Mesocricetus	Betacoronavirus	Coronaviridae	Glires	PRJNA736850	respiratory	lung	CoV2	57547.2	4.76003	1	C03 | CoV2 (Mesocricetus)
SRR14785482	Mesocricetus	Betacoronavirus	Coronaviridae	Glires	PRJNA736850	respiratory	lung	CoV2	41.9384	1.63285	1	C03 | CoV2 (Mesocricetus)
SRR14785485	Mesocricetus	Betacoronavirus	Coronaviridae	Glires	PRJNA736850	respiratory	lung	CoV2	52008.7	4.71608	4	C07 | CoV2 (Mesocricetus)
SRR14785486	Mesocricetus	Betacoronavirus	Coronaviridae	Glires	PRJNA736850	respiratory	lung	CoV2	33812.1	4.52908	4	C03 | CoV2 (Mesocricetus)
SRR14785487	Mesocricetus	Betacoronavirus	Coronaviridae	Glires	PRJNA736850	respiratory	lung	CoV2	42956.4	4.63304	4	C07 | CoV2 (Mesocricetus)
SRR14785488	Mesocricetus	Betacoronavirus	Coronaviridae	Glires	PRJNA736850	respiratory	lung	CoV2	28818.3	4.45968	4	C03 | CoV2 (Mesocricetus)
SRR14785489	Mesocricetus	Betacoronavirus	Coronaviridae	Glires	PRJNA736850	respiratory	lung	CoV2	9680.74	3.98595	4	C03 | CoV2 (Mesocricetus)
SRR14785490	Mesocricetus	Betacoronavirus	Coronaviridae	Glires	PRJNA736850	respiratory	lung	CoV2	6502	3.81311	4	C03 | CoV2 (Mesocricetus)
SRR14785491	Mesocricetus	Betacoronavirus	Coronaviridae	Glires	PRJNA736850	respiratory	lung	CoV2	5125.83	3.70985	4	C03 | CoV2 (Mesocricetus)
SRR14785492	Mesocricetus	Betacoronavirus	Coronaviridae	Glires	PRJNA736850	respiratory	lung	CoV2	9511.28	3.97828	4	C03 | CoV2 (Mesocricetus)
SRR14785493	Mesocricetus	Betacoronavirus	Coronaviridae	Glires	PRJNA736850	respiratory	lung	CoV2	9171.63	3.96249	4	C03 | CoV2 (Mesocricetus)
SRR14785494	Mesocricetus	Betacoronavirus	Coronaviridae	Glires	PRJNA736850	respiratory	lung	CoV2	5412.09	3.73345	4	C03 | CoV2 (Mesocricetus)
SRR14785495	Mesocricetus	Betacoronavirus	Coronaviridae	Glires	PRJNA736850	respiratory	lung	CoV2	5396.39	3.73218	4	C03 | CoV2 (Mesocricetus)
SRR14785496	Mesocricetus	Betacoronavirus	Coronaviridae	Glires	PRJNA736850	respiratory	lung	CoV2	7192.45	3.85694	4	C03 | CoV2 (Mesocricetus)
SRR15971220	Mesocricetus	Betacoronavirus	Coronaviridae	Glires	PRJNA764687	respiratory	lung	CoV2	227.981	2.3598		C07 | CoV2 (Mesocricetus)
SRR15971222	Mesocricetus	Betacoronavirus	Coronaviridae	Glires	PRJNA764687	respiratory	lung	CoV2	861.41	2.93571		C07 | CoV2 (Mesocricetus)
SRR15971223	Mesocricetus	Betacoronavirus	Coronaviridae	Glires	PRJNA764687	respiratory	lung	CoV2	604.828	2.78235		C07 | CoV2 (Mesocricetus)
SRR15971224	Mesocricetus	Betacoronavirus	Coronaviridae	Glires	PRJNA764687	respiratory	lung	CoV2	405.17	2.60871		C07 | CoV2 (Mesocricetus)
SRR15971225	Mesocricetus	Betacoronavirus	Coronaviridae	Glires	PRJNA764687	respiratory	lung	CoV2	6736.62	3.82851		C07 | CoV2 (Mesocricetus)
SRR15971226	Mesocricetus	Betacoronavirus	Coronaviridae	Glires	PRJNA764687	respiratory	lung	CoV2	6563.28	3.81719		C07 | CoV2 (Mesocricetus)
SRR15971227	Mesocricetus	Betacoronavirus	Coronaviridae	Glires	PRJNA764687	respiratory	lung	CoV2	3223.65	3.50848		C07 | CoV2 (Mesocricetus)
SRR15971228	Mesocricetus	Betacoronavirus	Coronaviridae	Glires	PRJNA764687	respiratory	lung	CoV2	6904.02	3.83917		C07 | CoV2 (Mesocricetus)
SRR15971229	Mesocricetus	Betacoronavirus	Coronaviridae	Glires	PRJNA764687	respiratory	lung	CoV2	4245.66	3.62805		C07 | CoV2 (Mesocricetus)
SRR17843999	Mesocricetus	Betacoronavirus	Coronaviridae	Glires	PRJNA802537	respiratory	lung	CoV2				C07 | CoV2 (Mesocricetus)
SRR17844000	Mesocricetus	Betacoronavirus	Coronaviridae	Glires	PRJNA802537	respiratory	lung	CoV2				C07 | CoV2 (Mesocricetus)
SRR17844001	Mesocricetus	Betacoronavirus	Coronaviridae	Glires	PRJNA802537	respiratory	lung	CoV2				C07 | CoV2 (Mesocricetus)
SRR17844002	Mesocricetus	Betacoronavirus	Coronaviridae	Glires	PRJNA802537	respiratory	lung	CoV2				C07 | CoV2 (Mesocricetus)
SRR17844003	Mesocricetus	Betacoronavirus	Coronaviridae	Glires	PRJNA802537	respiratory	lung	CoV2				C07 | CoV2 (Mesocricetus)
SRR17844004	Mesocricetus	Betacoronavirus	Coronaviridae	Glires	PRJNA802537	respiratory	lung	CoV2				C07 | CoV2 (Mesocricetus)
SRR17844005	Mesocricetus	Betacoronavirus	Coronaviridae	Glires	PRJNA802537	respiratory	lung	CoV2				C01 | CoV2 (Mesocricetus)
SRR17844006	Mesocricetus	Betacoronavirus	Coronaviridae	Glires	PRJNA802537	respiratory	lung	CoV2				C07 | CoV2 (Mesocricetus)
SRR17844007	Mesocricetus	Betacoronavirus	Coronaviridae	Glires	PRJNA802537	respiratory	lung	CoV2				C07 | CoV2 (Mesocricetus)
SRR17844008	Mesocricetus	Betacoronavirus	Coronaviridae	Glires	PRJNA802537	respiratory	lung	CoV2				C07 | CoV2 (Mesocricetus)
SRR17844009	Mesocricetus	Betacoronavirus	Coronaviridae	Glires	PRJNA802537	respiratory	lung	CoV2				C07 | CoV2 (Mesocricetus)
SRR17844010	Mesocricetus	Betacoronavirus	Coronaviridae	Glires	PRJNA802537	respiratory	lung	CoV2				C07 | CoV2 (Mesocricetus)
SRR17844011	Mesocricetus	Betacoronavirus	Coronaviridae	Glires	PRJNA802537	respiratory	lung	CoV2				C01 | CoV2 (Mesocricetus)
SRR17844012	Mesocricetus	Betacoronavirus	Coronaviridae	Glires	PRJNA802537	respiratory	lung	CoV2				C07 | CoV2 (Mesocricetus)
SRR17844013	Mesocricetus	Betacoronavirus	Coronaviridae	Glires	PRJNA802537	respiratory	lung	CoV2				C07 | CoV2 (Mesocricetus)
SRR17844014	Mesocricetus	Betacoronavirus	Coronaviridae	Glires	PRJNA802537	respiratory	lung	CoV2				C07 | CoV2 (Mesocricetus)
SRR17844015	Mesocricetus	Betacoronavirus	Coronaviridae	Glires	PRJNA802537	respiratory	lung	CoV2				C07 | CoV2 (Mesocricetus)
SRR18057832	Mesocricetus	Betacoronavirus	Coronaviridae	Glires	PRJNA807923	respiratory	lung	CoV2	129.819	2.11667		C10 | CoV2 (Mesocricetus)
SRR18057833	Mesocricetus	Betacoronavirus	Coronaviridae	Glires	PRJNA807923	respiratory	lung	CoV2	1009.21	3.00441		C10 | CoV2 (Mesocricetus)
SRR18057834	Mesocricetus	Betacoronavirus	Coronaviridae	Glires	PRJNA807923	respiratory	lung	CoV2	721.333	2.85874		C10 | CoV2 (Mesocricetus)
SRR18057835	Mesocricetus	Betacoronavirus	Coronaviridae	Glires	PRJNA807923	respiratory	lung	CoV2	726.431	2.86179		C10 | CoV2 (Mesocricetus)
SRR18057838	Mesocricetus	Betacoronavirus	Coronaviridae	Glires	PRJNA807923	respiratory	lung	CoV2	18.7311	1.29515		C10 | CoV2 (Mesocricetus)
SRR18057840	Mesocricetus	Betacoronavirus	Coronaviridae	Glires	PRJNA807923	respiratory	lung	CoV2	160.804	2.20899		C15 | CoV2 (Mesocricetus)
SRR18057841	Mesocricetus	Betacoronavirus	Coronaviridae	Glires	PRJNA807923	respiratory	lung	CoV2	35.8296	1.5662		C10 | CoV2 (Mesocricetus)
SRR18057842	Mesocricetus	Betacoronavirus	Coronaviridae	Glires	PRJNA807923	respiratory	lung	CoV2	36.9836	1.5796		C10 | CoV2 (Mesocricetus)
SRR18057843	Mesocricetus	Betacoronavirus	Coronaviridae	Glires	PRJNA807923	respiratory	lung	CoV2	127.898	2.11025		C10 | CoV2 (Mesocricetus)
SRR18579880	Mesocricetus	Betacoronavirus	Coronaviridae	Glires	PRJNA822102	respiratory	lung	CoV2	3021.39	3.48035		C01 | CoV2 (Mesocricetus)
SRR18579892	Mesocricetus	Betacoronavirus	Coronaviridae	Glires	PRJNA822102	respiratory	lung	CoV2	2142.16	3.33105		C01 | CoV2 (Mesocricetus)
SRR18579893	Mesocricetus	Betacoronavirus	Coronaviridae	Glires	PRJNA822102	respiratory	lung	CoV2	184.949	2.26939		C01 | CoV2 (Mesocricetus)
SRR18579894	Mesocricetus	Betacoronavirus	Coronaviridae	Glires	PRJNA822102	respiratory	lung	CoV2	5326.7	3.72654		C01 | CoV2 (Mesocricetus)
SRR18579895	Mesocricetus	Betacoronavirus	Coronaviridae	Glires	PRJNA822102	respiratory	lung	CoV2	448.158	2.6524		C01 | CoV2 (Mesocricetus)
SRR18579896	Mesocricetus	Betacoronavirus	Coronaviridae	Glires	PRJNA822102	respiratory	lung	CoV2	1426.53	3.15458		C01 | CoV2 (Mesocricetus)
SRR18579897	Mesocricetus	Betacoronavirus	Coronaviridae	Glires	PRJNA822102	respiratory	lung	CoV2	939.535	2.97337		C01 | CoV2 (Mesocricetus)
SRR18579898	Mesocricetus	Betacoronavirus	Coronaviridae	Glires	PRJNA822102	respiratory	lung	CoV2	14347.6	4.15681		C07 | CoV2 (Mesocricetus)
SRR18579899	Mesocricetus	Betacoronavirus	Coronaviridae	Glires	PRJNA822102	respiratory	lung	CoV2	9829.8	3.99259		C07 | CoV2 (Mesocricetus)
SRR18579900	Mesocricetus	Betacoronavirus	Coronaviridae	Glires	PRJNA822102	respiratory	lung	CoV2	246.531	2.39363		C01 | CoV2 (Mesocricetus)
SRR18579901	Mesocricetus	Betacoronavirus	Coronaviridae	Glires	PRJNA822102	respiratory	lung	CoV2	159.274	2.20486		C01 | CoV2 (Mesocricetus)
SRR18579903	Mesocricetus	Betacoronavirus	Coronaviridae	Glires	PRJNA822102	respiratory	lung	CoV2	15371.6	4.18675		C07 | CoV2 (Mesocricetus)
SRR18579904	Mesocricetus	Betacoronavirus	Coronaviridae	Glires	PRJNA822102	respiratory	lung	CoV2	310.206	2.49305		C01 | CoV2 (Mesocricetus)
SRR18579905	Mesocricetus	Betacoronavirus	Coronaviridae	Glires	PRJNA822102	respiratory	lung	CoV2	5733.71	3.75851		C01 | CoV2 (Mesocricetus)
SRR18713544	Mesocricetus	Betacoronavirus	Coronaviridae	Glires	PRJNA825496	respiratory	lung	CoV2	146.198	2.1679	2	C16 | CoV2 (Mesocricetus)
SRR18713546	Mesocricetus	Betacoronavirus	Coronaviridae	Glires	PRJNA825496	respiratory	lung	CoV2	159.885	2.20652	2	C16 | CoV2 (Mesocricetus)
SRR18713548	Mesocricetus	Betacoronavirus	Coronaviridae	Glires	PRJNA825496	respiratory	lung	CoV2	155.655	2.19495	2	C16 | CoV2 (Mesocricetus)
SRR18713550	Mesocricetus	Betacoronavirus	Coronaviridae	Glires	PRJNA825496	respiratory	lung	CoV2	135.546	2.13528	2	C16 | CoV2 (Mesocricetus)
SRR18713552	Mesocricetus	Betacoronavirus	Coronaviridae	Glires	PRJNA825496	respiratory	lung	CoV2	180.377	2.25858	2	C16 | CoV2 (Mesocricetus)
SRR18713554	Mesocricetus	Betacoronavirus	Coronaviridae	Glires	PRJNA825496	respiratory	lung	CoV2	185.195	2.26997	2	C16 | CoV2 (Mesocricetus)
SRR18713556	Mesocricetus	Betacoronavirus	Coronaviridae	Glires	PRJNA825496	respiratory	lung	CoV2	202.046	2.3076	2	C16 | CoV2 (Mesocricetus)
SRR18713558	Mesocricetus	Betacoronavirus	Coronaviridae	Glires	PRJNA825496	respiratory	lung	CoV2	219.332	2.34308	2	C16 | CoV2 (Mesocricetus)
SRR18713560	Mesocricetus	Betacoronavirus	Coronaviridae	Glires	PRJNA825496	respiratory	lung	CoV2	610.164	2.78616	2	C16 | CoV2 (Mesocricetus)
SRR18713564	Mesocricetus	Betacoronavirus	Coronaviridae	Glires	PRJNA825496	respiratory	lung	CoV2	617.23	2.79115	2	C16 | CoV2 (Mesocricetus)
SRR18713568	Mesocricetus	Betacoronavirus	Coronaviridae	Glires	PRJNA825496	respiratory	lung	CoV2	737.871	2.86857	2	C16 | CoV2 (Mesocricetus)
SRR18713570	Mesocricetus	Betacoronavirus	Coronaviridae	Glires	PRJNA825496	respiratory	lung	CoV2	781.824	2.89366	2	C16 | CoV2 (Mesocricetus)
SRR18713572	Mesocricetus	Betacoronavirus	Coronaviridae	Glires	PRJNA825496	respiratory	lung	CoV2	888.185	2.94899	2	C16 | CoV2 (Mesocricetus)
SRR18713574	Mesocricetus	Betacoronavirus	Coronaviridae	Glires	PRJNA825496	respiratory	lung	CoV2	861.387	2.9357	2	C16 | CoV2 (Mesocricetus)
SRR18713626	Mesocricetus	Betacoronavirus	Coronaviridae	Glires	PRJNA825496	respiratory	lung	CoV2	5.62436	0.821144	2	C15 | CoV2 (Mesocricetus)
SRR18713630	Mesocricetus	Betacoronavirus	Coronaviridae	Glires	PRJNA825496	respiratory	lung	CoV2	499.741	2.69961	2	C10 | CoV2 (Mesocricetus)
SRR18713632	Mesocricetus	Betacoronavirus	Coronaviridae	Glires	PRJNA825496	respiratory	lung	CoV2	456.625	2.66051	2	C10 | CoV2 (Mesocricetus)
SRR18713634	Mesocricetus	Betacoronavirus	Coronaviridae	Glires	PRJNA825496	respiratory	lung	CoV2	643.738	2.80938	2	C10 | CoV2 (Mesocricetus)
SRR18713636	Mesocricetus	Betacoronavirus	Coronaviridae	Glires	PRJNA825496	respiratory	lung	CoV2	1266.25	3.10286	2	C16 | CoV2 (Mesocricetus)
SRR18713638	Mesocricetus	Betacoronavirus	Coronaviridae	Glires	PRJNA825496	respiratory	lung	CoV2	1202.9	3.08059	2	C16 | CoV2 (Mesocricetus)
SRR18713640	Mesocricetus	Betacoronavirus	Coronaviridae	Glires	PRJNA825496	respiratory	lung	CoV2	1147.15	3.06	2	C16 | CoV2 (Mesocricetus)
SRR18713642	Mesocricetus	Betacoronavirus	Coronaviridae	Glires	PRJNA825496	respiratory	lung	CoV2	5.57189	0.81769	2	C15 | CoV2 (Mesocricetus)
SRR18713644	Mesocricetus	Betacoronavirus	Coronaviridae	Glires	PRJNA825496	respiratory	lung	CoV2	8.68195	0.985963	2	C15 | CoV2 (Mesocricetus)
SRR18713646	Mesocricetus	Betacoronavirus	Coronaviridae	Glires	PRJNA825496	respiratory	lung	CoV2	432.407	2.6369	2	C15 | CoV2 (Mesocricetus)
SRR18713648	Mesocricetus	Betacoronavirus	Coronaviridae	Glires	PRJNA825496	respiratory	lung	CoV2	777.549	2.89129	2	C10 | CoV2 (Mesocricetus)
SRR18713650	Mesocricetus	Betacoronavirus	Coronaviridae	Glires	PRJNA825496	respiratory	lung	CoV2	824.833	2.91689	2	C10 | CoV2 (Mesocricetus)
SRR18713652	Mesocricetus	Betacoronavirus	Coronaviridae	Glires	PRJNA825496	respiratory	lung	CoV2	371.281	2.57087	2	C16 | CoV2 (Mesocricetus)
SRR18713654	Mesocricetus	Betacoronavirus	Coronaviridae	Glires	PRJNA825496	respiratory	lung	CoV2	364.629	2.56304	2	C16 | CoV2 (Mesocricetus)
SRR18713656	Mesocricetus	Betacoronavirus	Coronaviridae	Glires	PRJNA825496	respiratory	lung	CoV2	455.711	2.65964	2	C16 | CoV2 (Mesocricetus)
SRR19329734	Mesocricetus	Betacoronavirus	Coronaviridae	Glires	PRJNA839918	respiratory	lung	CoV2	3384.56	3.52963	2	C01 | CoV2 (Mesocricetus)
SRR19329736	Mesocricetus	Betacoronavirus	Coronaviridae	Glires	PRJNA839918	respiratory	lung	CoV2	231.626	2.36666	2	C01 | CoV2 (Mesocricetus)
SRR19329739	Mesocricetus	Betacoronavirus	Coronaviridae	Glires	PRJNA839918	respiratory	lung	CoV2	677.912	2.83181	2	C01 | CoV2 (Mesocricetus)
SRR19329745	Mesocricetus	Betacoronavirus	Coronaviridae	Glires	PRJNA839918	respiratory	lung	CoV2	35.5531	1.56292	6	C02 | CoV2 (Mesocricetus)
SRR19329762	Mesocricetus	Betacoronavirus	Coronaviridae	Glires	PRJNA839918	respiratory	lung	CoV2	2500	3.39811	2	C01 | CoV2 (Mesocricetus)
SRR19329763	Mesocricetus	Betacoronavirus	Coronaviridae	Glires	PRJNA839918	respiratory	lung	CoV2	879.16	2.94456	2	C01 | CoV2 (Mesocricetus)
SRR19329772	Mesocricetus	Betacoronavirus	Coronaviridae	Glires	PRJNA839918	respiratory	lung	CoV2	3.41672	0.6451	6	C07 | CoV2 (Mesocricetus)
SRR19329788	Mesocricetus	Betacoronavirus	Coronaviridae	Glires	PRJNA839918	respiratory	lung	CoV2	399.226	2.60231	6	C07 | CoV2 (Mesocricetus)
SRR19329819	Mesocricetus	Betacoronavirus	Coronaviridae	Glires	PRJNA839918	respiratory	lung	CoV2	98.1506	1.9963	6	C07 | CoV2 (Mesocricetus)
SRR19329820	Mesocricetus	Betacoronavirus	Coronaviridae	Glires	PRJNA839918	respiratory	lung	CoV2	35.4017	1.56112	6	C01 | CoV2 (Mesocricetus)
SRR19454932	Felis	Betacoronavirus	Coronaviridae	Carnivora	PRJNA842733	respiratory	lung	CoV2	25.0992	1.41663	4	C12 | CoV2 (Felis)
SRR19454934	Felis	Betacoronavirus	Coronaviridae	Carnivora	PRJNA842733	respiratory	lung	CoV2	3.5559	0.658574	4	C12 | CoV2 (Felis)
SRR19454935	Felis	Betacoronavirus	Coronaviridae	Carnivora	PRJNA842733	respiratory	lung	CoV2	14.2378	1.18292	4	C12 | CoV2 (Felis)
SRR19454936	Felis	Betacoronavirus	Coronaviridae	Carnivora	PRJNA842733	respiratory	lung	CoV2	244.97	2.39088	4	C13 | CoV2 (Felis)
SRR19454937	Felis	Betacoronavirus	Coronaviridae	Carnivora	PRJNA842733	respiratory	lung	CoV2	302.478	2.48213	4	C13 | CoV2 (Felis)
SRR19454948	Felis	Betacoronavirus	Coronaviridae	Carnivora	PRJNA842733	respiratory	lung	CoV2	19.7881	1.31782	4	C12 | CoV2 (Felis)
SRR19454949	Felis	Betacoronavirus	Coronaviridae	Carnivora	PRJNA842733	respiratory	lung	CoV2	4.18791	0.714992	4	C13 | CoV2 (Felis)
SRR19454950	Felis	Betacoronavirus	Coronaviridae	Carnivora	PRJNA842733	respiratory	lung	CoV2	80.5561	1.91146	4	C12 | CoV2 (Felis)
SRR19454951	Felis	Betacoronavirus	Coronaviridae	Carnivora	PRJNA842733	respiratory	lung	CoV2	5.07226	0.783351	4	C13 | CoV2 (Felis)
SRR2029646	Sus	Betaarterivirus	Arteriviridae	Cetartiodactyla	PRJNA284205	respiratory	lung	PRRSV	22.7058	1.37485	0	C12 | PRRSV (Sus)
SRR2029647	Sus	Betaarterivirus	Arteriviridae	Cetartiodactyla	PRJNA284205	respiratory	lung	PRRSV	60.5708	1.78937	3	C09 | PRRSV (Sus)
SRR2029648	Sus	Betaarterivirus	Arteriviridae	Cetartiodactyla	PRJNA284205	respiratory	lung	PRRSV	323.897	2.51175	5	C12 | PRRSV (Sus)
SRR2029649	Sus	Betaarterivirus	Arteriviridae	Cetartiodactyla	PRJNA284205	respiratory	lung	PRRSV	439.999	2.64444	7	C12 | PRRSV (Sus)
SRR2029650	Sus	Betaarterivirus	Arteriviridae	Cetartiodactyla	PRJNA284205	respiratory	lung	PRRSV			0	C09 | PRRSV (Sus)
SRR2029651	Sus	Betaarterivirus	Arteriviridae	Cetartiodactyla	PRJNA284205	respiratory	lung	PRRSV	1602.74	3.20513	3	C12 | PRRSV (Sus)
SRR2029652	Sus	Betaarterivirus	Arteriviridae	Cetartiodactyla	PRJNA284205	respiratory	lung	PRRSV	1530.23	3.18504	5	C12 | PRRSV (Sus)
SRR2029653	Sus	Betaarterivirus	Arteriviridae	Cetartiodactyla	PRJNA284205	respiratory	lung	PRRSV	6290.12	3.79873	7	C12 | PRRSV (Sus)
SRR20738310	Sus	Betaarterivirus	Arteriviridae	Cetartiodactyla	PRJNA857481	respiratory	lung	PRRSV	12112	4.08325	0.75	C04 | PRRSV (Sus)
SRR20738311	Sus	Betaarterivirus	Arteriviridae	Cetartiodactyla	PRJNA857481	respiratory	lung	PRRSV	602689	5.78009	1.58333	C04 | PRRSV (Sus)
SRR20738312	Sus	Betaarterivirus	Arteriviridae	Cetartiodactyla	PRJNA857481	respiratory	lung	PRRSV	597939	5.77666	1.58333	C04 | PRRSV (Sus)
SRR20738314	Sus	Betaarterivirus	Arteriviridae	Cetartiodactyla	PRJNA857481	respiratory	lung	PRRSV	597980	5.77669	1.16667	C04 | PRRSV (Sus)
SRR20738315	Sus	Betaarterivirus	Arteriviridae	Cetartiodactyla	PRJNA857481	respiratory	lung	PRRSV	600733	5.77868	1.16667	C04 | PRRSV (Sus)
SRR20738316	Sus	Betaarterivirus	Arteriviridae	Cetartiodactyla	PRJNA857481	respiratory	lung	PRRSV	599648	5.7779	1.16667	C04 | PRRSV (Sus)
SRR20738317	Sus	Betaarterivirus	Arteriviridae	Cetartiodactyla	PRJNA857481	respiratory	lung	PRRSV	850.678	2.93028	1.58333	C04 | PRRSV (Sus)
SRR20738318	Sus	Betaarterivirus	Arteriviridae	Cetartiodactyla	PRJNA857481	respiratory	lung	PRRSV	872.445	2.94124	1.58333	C04 | PRRSV (Sus)
SRR20738319	Sus	Betaarterivirus	Arteriviridae	Cetartiodactyla	PRJNA857481	respiratory	lung	PRRSV	933.711	2.97068	1.58333	C04 | PRRSV (Sus)
SRR20738320	Sus	Betaarterivirus	Arteriviridae	Cetartiodactyla	PRJNA857481	respiratory	lung	PRRSV	209.839	2.32395	1.16667	C04 | PRRSV (Sus)
SRR20738321	Sus	Betaarterivirus	Arteriviridae	Cetartiodactyla	PRJNA857481	respiratory	lung	PRRSV	189.859	2.28071	1.16667	C04 | PRRSV (Sus)
SRR20738322	Sus	Betaarterivirus	Arteriviridae	Cetartiodactyla	PRJNA857481	respiratory	lung	PRRSV	404.172	2.60764	1.16667	C04 | PRRSV (Sus)
SRR20738323	Sus	Betaarterivirus	Arteriviridae	Cetartiodactyla	PRJNA857481	respiratory	lung	PRRSV	2396.99	3.37985	0.75	C04 | PRRSV (Sus)
SRR20738324	Sus	Betaarterivirus	Arteriviridae	Cetartiodactyla	PRJNA857481	respiratory	lung	PRRSV	236275	5.37342	0.75	C04 | PRRSV (Sus)
SRR20738325	Sus	Betaarterivirus	Arteriviridae	Cetartiodactyla	PRJNA857481	respiratory	lung	PRRSV	14.9769	1.20349	0.75	C04 | PRRSV (Sus)
SRR20738326	Sus	Betaarterivirus	Arteriviridae	Cetartiodactyla	PRJNA857481	respiratory	lung	PRRSV	13.1079	1.14946	0.75	C04 | PRRSV (Sus)
SRR20738327	Sus	Betaarterivirus	Arteriviridae	Cetartiodactyla	PRJNA857481	respiratory	lung	PRRSV	7082.28	3.85023	1.58333	C04 | PRRSV (Sus)
SRR20738328	Sus	Betaarterivirus	Arteriviridae	Cetartiodactyla	PRJNA857481	respiratory	lung	PRRSV	6790.52	3.83197	1.58333	C08 | PRRSV (Sus)
SRR20738329	Sus	Betaarterivirus	Arteriviridae	Cetartiodactyla	PRJNA857481	respiratory	lung	PRRSV	6668.48	3.82409	1.58333	C04 | PRRSV (Sus)
SRR20738330	Sus	Betaarterivirus	Arteriviridae	Cetartiodactyla	PRJNA857481	respiratory	lung	PRRSV	15458.5	4.18919	1.16667	C04 | PRRSV (Sus)
SRR20738331	Sus	Betaarterivirus	Arteriviridae	Cetartiodactyla	PRJNA857481	respiratory	lung	PRRSV	15730.5	4.19677	1.16667	C04 | PRRSV (Sus)
SRR20738332	Sus	Betaarterivirus	Arteriviridae	Cetartiodactyla	PRJNA857481	respiratory	lung	PRRSV	15363.1	4.18651	1.16667	C04 | PRRSV (Sus)
SRR20738333	Sus	Betaarterivirus	Arteriviridae	Cetartiodactyla	PRJNA857481	respiratory	lung	PRRSV	10834.6	4.03485	0.75	C04 | PRRSV (Sus)
SRR20738334	Sus	Betaarterivirus	Arteriviridae	Cetartiodactyla	PRJNA857481	respiratory	lung	PRRSV	11206.1	4.04949	0.75	C04 | PRRSV (Sus)
SRR20738335	Sus	Betaarterivirus	Arteriviridae	Cetartiodactyla	PRJNA857481	respiratory	lung	PRRSV	240921	5.38188	0.75	C08 | PRRSV (Sus)
SRR20738336	Sus	Betaarterivirus	Arteriviridae	Cetartiodactyla	PRJNA857481	respiratory	lung	PRRSV	242077	5.38396	0.75	C04 | PRRSV (Sus)
SRR22582163	Mesocricetus	Betacoronavirus	Coronaviridae	Glires	PRJNA910227	respiratory	lung	CoV2	13571.4	4.13266		C02 | CoV2 (Mesocricetus)
SRR22582164	Mesocricetus	Betacoronavirus	Coronaviridae	Glires	PRJNA910227	respiratory	lung	CoV2	10606.2	4.0256		C02 | CoV2 (Mesocricetus)
SRR22582165	Mesocricetus	Betacoronavirus	Coronaviridae	Glires	PRJNA910227	respiratory	lung	CoV2	22574.7	4.35364		C02 | CoV2 (Mesocricetus)
SRR22582166	Mesocricetus	Betacoronavirus	Coronaviridae	Glires	PRJNA910227	respiratory	lung	CoV2	8489.99	3.92896		C02 | CoV2 (Mesocricetus)
SRR22582175	Mesocricetus	Betacoronavirus	Coronaviridae	Glires	PRJNA910227	respiratory	lung	CoV2	27310.6	4.43635		C07 | CoV2 (Mesocricetus)
SRR22582176	Mesocricetus	Betacoronavirus	Coronaviridae	Glires	PRJNA910227	respiratory	lung	CoV2	27505.5	4.43944		C02 | CoV2 (Mesocricetus)
SRR23459002	Macaca	Alphainfluenzavirus	Orthomyxoviridae	Primates	PRJNA934951	respiratory	lung	INFA H5N1	276.787	2.44371	4	C06 | INFA H5N1 (Macaca)
SRR23459003	Macaca	Alphainfluenzavirus	Orthomyxoviridae	Primates	PRJNA934951	respiratory	lung	INFA H5N1	270.828	2.43429	4	C06 | INFA H5N1 (Macaca)
SRR23459011	Macaca	Alphainfluenzavirus	Orthomyxoviridae	Primates	PRJNA934951	respiratory	lung	INFA H5N1	395.68	2.59844	2	C06 | INFA H5N1 (Macaca)
SRR23459012	Macaca	Alphainfluenzavirus	Orthomyxoviridae	Primates	PRJNA934951	respiratory	lung	INFA H5N1	401.25	2.6045	2	C06 | INFA H5N1 (Macaca)
SRR23459019	Macaca	Alphainfluenzavirus	Orthomyxoviridae	Primates	PRJNA934951	respiratory	lung	INFA H5N1	2327.35	3.36705	2	C06 | INFA H5N1 (Macaca)
SRR23459020	Macaca	Alphainfluenzavirus	Orthomyxoviridae	Primates	PRJNA934951	respiratory	lung	INFA H5N1	2339.59	3.36933	2	C06 | INFA H5N1 (Macaca)
SRR23459027	Macaca	Alphainfluenzavirus	Orthomyxoviridae	Primates	PRJNA934951	respiratory	lung	INFA H5N1	2887.03	3.4606	3	C06 | INFA H5N1 (Macaca)
SRR23459028	Macaca	Alphainfluenzavirus	Orthomyxoviridae	Primates	PRJNA934951	respiratory	lung	INFA H5N1	2855.9	3.4559	3	C06 | INFA H5N1 (Macaca)
SRR23459034	Macaca	Alphainfluenzavirus	Orthomyxoviridae	Primates	PRJNA934951	respiratory	lung	INFA H5N1	1433.75	3.15678	2	C07 | INFA H5N1 (Macaca)
SRR23459035	Macaca	Alphainfluenzavirus	Orthomyxoviridae	Primates	PRJNA934951	respiratory	lung	INFA H5N1	1423.39	3.15363	2	C07 | INFA H5N1 (Macaca)
SRR23950825	Mesocricetus	Betacoronavirus	Coronaviridae	Glires	PRJNA948054	respiratory	lung	CoV2	1774.69	3.24937	5	C01 | CoV2 (Mesocricetus)
SRR23950826	Mesocricetus	Betacoronavirus	Coronaviridae	Glires	PRJNA948054	respiratory	lung	CoV2	656.804	2.8181	5	C01 | CoV2 (Mesocricetus)
SRR23950827	Mesocricetus	Betacoronavirus	Coronaviridae	Glires	PRJNA948054	respiratory	lung	CoV2	12364.4	4.09221	5	C01 | CoV2 (Mesocricetus)
SRR23950828	Mesocricetus	Betacoronavirus	Coronaviridae	Glires	PRJNA948054	respiratory	lung	CoV2	29656.4	4.47213	5	C01 | CoV2 (Mesocricetus)
SRR23950829	Mesocricetus	Betacoronavirus	Coronaviridae	Glires	PRJNA948054	respiratory	lung	CoV2	121.078	2.08664	3	C01 | CoV2 (Mesocricetus)
SRR23950830	Mesocricetus	Betacoronavirus	Coronaviridae	Glires	PRJNA948054	respiratory	lung	CoV2	2608.94	3.41663	3	C01 | CoV2 (Mesocricetus)
SRR23950831	Mesocricetus	Betacoronavirus	Coronaviridae	Glires	PRJNA948054	respiratory	lung	CoV2	565.634	2.7533	3	C01 | CoV2 (Mesocricetus)
SRR23950832	Mesocricetus	Betacoronavirus	Coronaviridae	Glires	PRJNA948054	respiratory	lung	CoV2	27.6863	1.45767	3	C01 | CoV2 (Mesocricetus)
SRR23950833	Mesocricetus	Betacoronavirus	Coronaviridae	Glires	PRJNA948054	respiratory	lung	CoV2	33.1616	1.53354	1	C01 | CoV2 (Mesocricetus)
SRR23950834	Mesocricetus	Betacoronavirus	Coronaviridae	Glires	PRJNA948054	respiratory	lung	CoV2	65.0216	1.81969	1	C01 | CoV2 (Mesocricetus)
SRR23950835	Mesocricetus	Betacoronavirus	Coronaviridae	Glires	PRJNA948054	respiratory	lung	CoV2	97.6507	1.9941	1	C01 | CoV2 (Mesocricetus)
SRR23950836	Mesocricetus	Betacoronavirus	Coronaviridae	Glires	PRJNA948054	respiratory	lung	CoV2	85.9331	1.93919	1	C01 | CoV2 (Mesocricetus)
SRR23950837	Mesocricetus	Betacoronavirus	Coronaviridae	Glires	PRJNA948054	respiratory	lung	CoV2	77.2612	1.89355	0	C01 | CoV2 (Mesocricetus)
SRR23950839	Mesocricetus	Betacoronavirus	Coronaviridae	Glires	PRJNA948054	respiratory	lung	CoV2	12.6483	1.13508	0	C01 | CoV2 (Mesocricetus)
SRR23950841	Mesocricetus	Betacoronavirus	Coronaviridae	Glires	PRJNA948054	respiratory	lung	CoV2	13072.5	4.11639	5	C07 | CoV2 (Mesocricetus)
SRR23950842	Mesocricetus	Betacoronavirus	Coronaviridae	Glires	PRJNA948054	respiratory	lung	CoV2	7132.05	3.85328	5	C07 | CoV2 (Mesocricetus)
SRR23950843	Mesocricetus	Betacoronavirus	Coronaviridae	Glires	PRJNA948054	respiratory	lung	CoV2	12680.2	4.10316	5	C07 | CoV2 (Mesocricetus)
SRR23950844	Mesocricetus	Betacoronavirus	Coronaviridae	Glires	PRJNA948054	respiratory	lung	CoV2	19560.1	4.29139	3	C02 | CoV2 (Mesocricetus)
SRR23950845	Mesocricetus	Betacoronavirus	Coronaviridae	Glires	PRJNA948054	respiratory	lung	CoV2	27664.7	4.44194	3	C07 | CoV2 (Mesocricetus)
SRR23950846	Mesocricetus	Betacoronavirus	Coronaviridae	Glires	PRJNA948054	respiratory	lung	CoV2	38147.4	4.58148	3	C07 | CoV2 (Mesocricetus)
SRR23950847	Mesocricetus	Betacoronavirus	Coronaviridae	Glires	PRJNA948054	respiratory	lung	CoV2	120077	5.07946	1	C01 | CoV2 (Mesocricetus)
SRR23950848	Mesocricetus	Betacoronavirus	Coronaviridae	Glires	PRJNA948054	respiratory	lung	CoV2	177836	5.25002	1	C01 | CoV2 (Mesocricetus)
SRR23950849	Mesocricetus	Betacoronavirus	Coronaviridae	Glires	PRJNA948054	respiratory	lung	CoV2	133076	5.1241	1	C01 | CoV2 (Mesocricetus)
SRR23950850	Mesocricetus	Betacoronavirus	Coronaviridae	Glires	PRJNA948054	respiratory	lung	CoV2	158292	5.19946	1	C01 | CoV2 (Mesocricetus)
SRR23950851	Mesocricetus	Betacoronavirus	Coronaviridae	Glires	PRJNA948054	respiratory	lung	CoV2	190.854	2.28297	0	C01 | CoV2 (Mesocricetus)
SRR23950852	Mesocricetus	Betacoronavirus	Coronaviridae	Glires	PRJNA948054	respiratory	lung	CoV2	112.735	2.0559	0	C01 | CoV2 (Mesocricetus)
SRR23950853	Mesocricetus	Betacoronavirus	Coronaviridae	Glires	PRJNA948054	respiratory	lung	CoV2	117.935	2.07531	0	C01 | CoV2 (Mesocricetus)
SRR24266772	Sus	Betaarterivirus	Arteriviridae	Cetartiodactyla	PRJNA960638	respiratory	lung	PRRSV	11.6231	1.10117	3	C09 | PRRSV (Sus)
SRR24442399	Mesocricetus	Betacoronavirus	Coronaviridae	Glires	PRJNA967282	respiratory	lung	CoV2	71.0281	1.8575		C02 | CoV2 (Mesocricetus)
SRR24442400	Mesocricetus	Betacoronavirus	Coronaviridae	Glires	PRJNA967282	respiratory	lung	CoV2	69.2604	1.84671		C02 | CoV2 (Mesocricetus)
SRR24442402	Mesocricetus	Betacoronavirus	Coronaviridae	Glires	PRJNA967282	respiratory	lung	CoV2	7134.47	3.85342		C02 | CoV2 (Mesocricetus)
SRR24442403	Mesocricetus	Betacoronavirus	Coronaviridae	Glires	PRJNA967282	respiratory	lung	CoV2	6712.05	3.82692		C02 | CoV2 (Mesocricetus)
SRR24442405	Mesocricetus	Betacoronavirus	Coronaviridae	Glires	PRJNA967282	respiratory	lung	CoV2	84.0532	1.92969		C02 | CoV2 (Mesocricetus)
SRR24442406	Mesocricetus	Betacoronavirus	Coronaviridae	Glires	PRJNA967282	respiratory	lung	CoV2	82.3848	1.92109		C02 | CoV2 (Mesocricetus)
SRR24442408	Mesocricetus	Betacoronavirus	Coronaviridae	Glires	PRJNA967282	respiratory	lung	CoV2	17.0097	1.25551		C02 | CoV2 (Mesocricetus)
SRR24442411	Mesocricetus	Betacoronavirus	Coronaviridae	Glires	PRJNA967282	respiratory	lung	CoV2	33917.1	4.53043		C02 | CoV2 (Mesocricetus)
SRR24442412	Mesocricetus	Betacoronavirus	Coronaviridae	Glires	PRJNA967282	respiratory	lung	CoV2	33701.8	4.52767		C02 | CoV2 (Mesocricetus)
SRR24442413	Mesocricetus	Betacoronavirus	Coronaviridae	Glires	PRJNA967282	respiratory	lung	CoV2	32452.8	4.51126		C12 | CoV2 (Mesocricetus)
SRR24442414	Mesocricetus	Betacoronavirus	Coronaviridae	Glires	PRJNA967282	respiratory	lung	CoV2	164.939	2.21995		C02 | CoV2 (Mesocricetus)
SRR24442415	Mesocricetus	Betacoronavirus	Coronaviridae	Glires	PRJNA967282	respiratory	lung	CoV2	153.088	2.18777		C02 | CoV2 (Mesocricetus)
SRR24442417	Mesocricetus	Betacoronavirus	Coronaviridae	Glires	PRJNA967282	respiratory	lung	CoV2	485.948	2.68748		C02 | CoV2 (Mesocricetus)
SRR24442418	Mesocricetus	Betacoronavirus	Coronaviridae	Glires	PRJNA967282	respiratory	lung	CoV2	472.616	2.67543		C02 | CoV2 (Mesocricetus)
SRR4915910	Sus	Betaarterivirus	Arteriviridae	Cetartiodactyla	PRJNA352443	respiratory	lung	PRRSV	160.824	2.20904	0.5	C08 | PRRSV (Sus)
SRR4916228	Sus	Betaarterivirus	Arteriviridae	Cetartiodactyla	PRJNA352443	respiratory	lung	PRRSV	326170	5.51344	0.5	C04 | PRRSV (Sus)
SRR4916956	Sus	Betaarterivirus	Arteriviridae	Cetartiodactyla	PRJNA352443	respiratory	lung	PRRSV	115838	5.06385	0.5	C08 | PRRSV (Sus)
SRR4917363	Sus	Betaarterivirus	Arteriviridae	Cetartiodactyla	PRJNA352443	respiratory	lung	PRRSV	141.903	2.15504	1	C08 | PRRSV (Sus)
SRR4917364	Sus	Betaarterivirus	Arteriviridae	Cetartiodactyla	PRJNA352443	respiratory	lung	PRRSV	114751	5.05976	1	C12 | PRRSV (Sus)
SRR4917683	Sus	Betaarterivirus	Arteriviridae	Cetartiodactyla	PRJNA352443	respiratory	lung	PRRSV	78136.8	4.89286	1	C08 | PRRSV (Sus)
SRR4918135	Sus	Betaarterivirus	Arteriviridae	Cetartiodactyla	PRJNA352443	respiratory	lung	PRRSV	153.617	2.18926	0.5	C08 | PRRSV (Sus)
SRR4919131	Sus	Betaarterivirus	Arteriviridae	Cetartiodactyla	PRJNA352443	respiratory	lung	PRRSV	9902.47	3.99579	0.5	C08 | PRRSV (Sus)
SRR4919188	Sus	Betaarterivirus	Arteriviridae	Cetartiodactyla	PRJNA352443	respiratory	lung	PRRSV	5320.34	3.72602	0.5	C08 | PRRSV (Sus)
SRR4920041	Sus	Betaarterivirus	Arteriviridae	Cetartiodactyla	PRJNA352443	respiratory	lung	PRRSV	154.877	2.19278	1	C08 | PRRSV (Sus)
SRR4920043	Sus	Betaarterivirus	Arteriviridae	Cetartiodactyla	PRJNA352443	respiratory	lung	PRRSV	4050.23	3.60759	1	C08 | PRRSV (Sus)
SRR4920045	Sus	Betaarterivirus	Arteriviridae	Cetartiodactyla	PRJNA352443	respiratory	lung	PRRSV	6163.38	3.78989	1	C08 | PRRSV (Sus)
SRR7410659	Sus	Betaarterivirus	Arteriviridae	Cetartiodactyla	PRJNA474394	respiratory	lung	PRRSV	0.281799	0.10782	10	C09 | PRRSV (Sus)
SRR7410660	Sus	Betaarterivirus	Arteriviridae	Cetartiodactyla	PRJNA474394	respiratory	lung	PRRSV	40.2354	1.61527	10	C12 | PRRSV (Sus)
SRR7410661	Sus	Betaarterivirus	Arteriviridae	Cetartiodactyla	PRJNA474394	respiratory	lung	PRRSV	111.33	2.0505	0	C09 | PRRSV (Sus)
SRR7410662	Sus	Betaarterivirus	Arteriviridae	Cetartiodactyla	PRJNA474394	respiratory	lung	PRRSV	11.0926	1.08252	0	C09 | PRRSV (Sus)
SRR7410664	Sus	Betaarterivirus	Arteriviridae	Cetartiodactyla	PRJNA474394	respiratory	lung	PRRSV	23.7735	1.39399	10	C09 | PRRSV (Sus)
SRR7410665	Sus	Betaarterivirus	Arteriviridae	Cetartiodactyla	PRJNA474394	respiratory	lung	PRRSV	0.0816561	0.0340892	0	C09 | PRRSV (Sus)
SRR7410666	Sus	Betaarterivirus	Arteriviridae	Cetartiodactyla	PRJNA474394	respiratory	lung	PRRSV	58.3399	1.77335	7	C09 | PRRSV (Sus)
SRR7410667	Sus	Betaarterivirus	Arteriviridae	Cetartiodactyla	PRJNA474394	respiratory	lung	PRRSV	10.421	1.05771	4	C09 | PRRSV (Sus)
SRR7410903	Sus	Betaarterivirus	Arteriviridae	Cetartiodactyla	PRJNA474394	respiratory	lung	PRRSV	259.555	2.4159	4	C09 | PRRSV (Sus)
SRR9695000	Ovis	Orbivirus	Sedoreoviridae	Cetartiodactyla	PRJNA554909	respiratory	lung	BUTV			4	C14 | BUTV (Ovis)
SRR9695001	Ovis	Orbivirus	Sedoreoviridae	Cetartiodactyla	PRJNA554909	respiratory	lung	BUTV				C14 | BUTV (Ovis)
SRR9695002	Ovis	Orbivirus	Sedoreoviridae	Cetartiodactyla	PRJNA554909	respiratory	lung	BUTV				C14 | BUTV (Ovis)
SRR9695023	Ovis	Orbivirus	Sedoreoviridae	Cetartiodactyla	PRJNA554909	respiratory	lung	BUTV			6	C14 | BUTV (Ovis)
SRR9695024	Ovis	Orbivirus	Sedoreoviridae	Cetartiodactyla	PRJNA554909	respiratory	lung	BUTV			6	C14 | BUTV (Ovis)
SRR9695025	Ovis	Orbivirus	Sedoreoviridae	Cetartiodactyla	PRJNA554909	respiratory	lung	BUTV				C14 | BUTV (Ovis)
SRR9695026	Ovis	Orbivirus	Sedoreoviridae	Cetartiodactyla	PRJNA554909	respiratory	lung	BUTV			6	C14 | BUTV (Ovis)
SRR9695027	Ovis	Orbivirus	Sedoreoviridae	Cetartiodactyla	PRJNA554909	respiratory	lung	BUTV			4	C14 | BUTV (Ovis)
SRR9695029	Ovis	Orbivirus	Sedoreoviridae	Cetartiodactyla	PRJNA554909	respiratory	lung	BUTV			4	C13 | BUTV (Ovis)
