## Supplementary material for "Quantitative host-response mapping enables phenotypic profiling of viruses detected by virome sequencing": Dataset5

### Sheet: umap_embedding
host_genus	tissue_name	Run	log10_RPM	dataset	BioProject	No. of co-infected viral families	virus_family	RPM	Host.group	Virus species
Rattus	lung	SRR33117215	2.38634	Xin_2025	PRJNA1238520	1	Paramyxoviridae	242.409	Rodentia	Beilong virus
Rattus	lung	SRR33117248	0.499669	Xin_2025	PRJNA1238520	1	Parvoviridae	2.15987	Rodentia	Guangdong rodent dependoparvovirus 1
Rattus	lung	SRR33117272	1.86002	Xin_2025	PRJNA1238520	1	Parvoviridae	71.4465	Rodentia	Rat minute virus 2a
Rattus	lung	SRR33117279	3.99731	Xin_2025	PRJNA1238520	2	Arenaviridae	9937.2	Rodentia	Wenzhou mammarenavirus
Rattus	lung	SRR33117291	1.12792	Xin_2025	PRJNA1238520	1	Flaviviridae	12.425	Rodentia	Rodent pegivirus
Rattus	lung	SRR33117295	0.381073	Xin_2025	PRJNA1238520	1	Adenoviridae	1.40477	Rodentia	Deer mastadenovirus B
Rattus	lung	SRR33117305	0.705844	Xin_2025	PRJNA1238520	1	Paramyxoviridae	4.07977	Rodentia	Beilong virus
Rattus	lung	SRR33117315	2.38376	Xin_2025	PRJNA1238520	1	Paramyxoviridae	240.971	Rodentia	Beilong virus
Rattus	lung	SRR33117321	0.400439	Xin_2025	PRJNA1238520	1	Astroviridae	1.51443	Rodentia	Rodent astrovirus 3
Rattus	lung	SRR33117431	1.84375	Xin_2025	PRJNA1238520	2	Arteriviridae	68.7823	Rodentia	Guangdong rodent arterivirus 2
Rattus	lung	SRR33117456	0.590363	Xin_2025	PRJNA1238520	1	Paramyxoviridae	2.8937	Rodentia	Beilong virus
Rattus	lung	SRR33117459	3.08488	Xin_2025	PRJNA1238520	2	Hantaviridae	1214.86	Rodentia	Seoul orthohantavirus
Rattus	lung	SRR33117512	1.13135	Xin_2025	PRJNA1238520	1	Flaviviridae	12.5316	Rodentia	Norway rat pestivirus
Rattus	lung	SRR33117521	1.54273	Xin_2025	PRJNA1238520	1	Flaviviridae	33.8923	Rodentia	Rodent pegivirus
Rattus	lung	SRR33117524	0.532359	Xin_2025	PRJNA1238520	1	Parvoviridae	2.4069	Rodentia	Rat minute virus 2a
Rattus	lung	SRR33117526	1.76599	Xin_2025	PRJNA1238520	1	Hantaviridae	57.3435	Rodentia	Seoul orthohantavirus
Rattus	lung	SRR33117528	1.86182	Xin_2025	PRJNA1238520	1	Hantaviridae	71.7474	Rodentia	Seoul orthohantavirus
Rattus	lung	SRR33117612	0.93656	Xin_2025	PRJNA1238520	1	Arteriviridae	7.64093	Rodentia	Guangdong Rattus norvegicus arterivirus
Rattus	lung	SRR33117617	1.35008	Xin_2025	PRJNA1238520	1	Astroviridae	21.3916	Rodentia	Rodent astrovirus 3
Rattus	lung	SRR33117649	2.292	Xin_2025	PRJNA1238520	1	Arenaviridae	194.882	Rodentia	Wenzhou mammarenavirus
Rattus	lung	SRR33117656	1.73278	Xin_2025	PRJNA1238520	1	Parvoviridae	53.0485	Rodentia	Porcine bocavirus
Rattus	lung	SRR33117689	1.43211	Xin_2025	PRJNA1238520	1	Parvoviridae	26.0467	Rodentia	Rat minute virus 2a
Rattus	lung	SRR33117690	1.91083	Xin_2025	PRJNA1238520	2	Parvoviridae	80.4379	Rodentia	Rat minute virus 2a
Rattus	lung	SRR33117707	1.45293	Xin_2025	PRJNA1238520	1	Parvoviridae	27.3745	Rodentia	Rat minute virus 2a
Rattus	lung	SRR33117808	3.87407	Xin_2025	PRJNA1238520	1	Arenaviridae	7481.92	Rodentia	Wenzhou mammarenavirus
Rattus	lung	SRR33117828	1.93107	Xin_2025	PRJNA1238520	1	Arenaviridae	84.3246	Rodentia	Wenzhou mammarenavirus
Rattus	lung	SRR33117849	2.62611	Xin_2025	PRJNA1238520	2	Parvoviridae	421.775	Rodentia	Rat minute virus 2a
Rattus	lung	SRR33117860	2.14023	Xin_2025	PRJNA1238520	1	Hantaviridae	137.111	Rodentia	Seoul orthohantavirus
Rattus	lung	SRR33117873	1.86372	Xin_2025	PRJNA1238520	1	Parvoviridae	72.0674	Rodentia	Porcine bocavirus
Rattus	lung	SRR33117905	1.04657	Xin_2025	PRJNA1238520	2	Parvoviridae	10.1318	Rodentia	Rat minute virus 2a
Rattus	lung	SRR33117908	2.42608	Xin_2025	PRJNA1238520	1	Parvoviridae	265.737	Rodentia	Porcine bocavirus
Rattus	lung	SRR33117911	2.80563	Xin_2025	PRJNA1238520	1	Hantaviridae	638.193	Rodentia	Seoul orthohantavirus
Rattus	lung	SRR33117918	0.775248	Xin_2025	PRJNA1238520	1	Flaviviridae	4.96003	Rodentia	Norway rat pestivirus
Rattus	lung	SRR33117924	1.69627	Xin_2025	PRJNA1238520	1	Arteriviridae	48.6896	Rodentia	Guangdong rodent arterivirus 2
Rattus	lung	SRR33117933	2.3927	Xin_2025	PRJNA1238520	2	Parvoviridae	246.001	Rodentia	Rat minute virus 2a
Rattus	lung	SRR33117937	2.30795	Xin_2025	PRJNA1238520	2	Arteriviridae	202.211	Rodentia	Guangdong rodent arterivirus 2
Rattus	lung	SRR33117948	0.35223	Xin_2025	PRJNA1238520	1	Parvoviridae	1.25025	Rodentia	Rat minute virus 2a
Rattus	lung	SRR33117964	0.310366	Xin_2025	PRJNA1238520	1	Hepeviridae	1.04346	Rodentia	Rat hepatitis E virus
Rattus	lung	SRR33117976	1.22116	Xin_2025	PRJNA1238520	1	Flaviviridae	15.6403	Rodentia	Norway rat pestivirus
Rattus	lung	SRR33117979	1.7431	Xin_2025	PRJNA1238520	1	Flaviviridae	54.3483	Rodentia	Norway rat pestivirus
Rattus	lung	SRR33118009	0.753143	Xin_2025	PRJNA1238520	1	Flaviviridae	4.66426	Rodentia	Norway rat pestivirus
Rattus	lung	SRR33118018	1.88648	Xin_2025	PRJNA1238520	1	Arteriviridae	75.9973	Rodentia	Guangdong rodent arterivirus 2
Rattus	lung	SRR33135654	4.17404	Xin_2025	PRJNA1238520	1	Arenaviridae	14928.2	Rodentia	Wenzhou mammarenavirus
Rattus	lung	SRR33135666	2.1653	Xin_2025	PRJNA1238520	1	Arenaviridae	145.318	Rodentia	Wenzhou mammarenavirus
Rattus	lung	SRR33135676	1.89504	Xin_2025	PRJNA1238520	1	Arteriviridae	77.5309	Rodentia	Guangdong rodent arterivirus 2
Rattus	lung	SRR33135679	2.2597	Xin_2025	PRJNA1238520	1	Hantaviridae	180.845	Rodentia	Seoul orthohantavirus
Rattus	lung	SRR33135700	3.74923	Xin_2025	PRJNA1238520	1	Arenaviridae	5612.39	Rodentia	Wenzhou mammarenavirus
Rattus	lung	SRR33135712	1.3211	Xin_2025	PRJNA1238520	1	Arenaviridae	19.946	Rodentia	Wenzhou mammarenavirus
Rattus	lung	SRR33135721	1.59978	Xin_2025	PRJNA1238520	2	Flaviviridae	38.7905	Rodentia	Rodent pegivirus
Rattus	lung	SRR33135742	2.23748	Xin_2025	PRJNA1238520	1	Astroviridae	171.775	Rodentia	Rodent astrovirus 1
Rattus	lung	SRR33135830	1.10205	Xin_2025	PRJNA1238520	1	Flaviviridae	11.6489	Rodentia	Norway rat pestivirus
Rattus	lung	SRR33135878	3.41967	Xin_2025	PRJNA1238520	1	Arenaviridae	2627.29	Rodentia	Wenzhou mammarenavirus
Rattus	lung	SRR33135891	1.6489	Xin_2025	PRJNA1238520	1	Hantaviridae	43.5558	Rodentia	Seoul orthohantavirus
Rattus	lung	SRR33135894	1.74834	Xin_2025	PRJNA1238520	1	Arteriviridae	55.0198	Rodentia	Guangdong Rattus norvegicus arterivirus
Rattus	lung	SRR33135951	2.7339	Xin_2025	PRJNA1238520	1	Arenaviridae	540.874	Rodentia	Wenzhou mammarenavirus
Rattus	lung	SRR33136003	1.29536	Xin_2025	PRJNA1238520	1	Flaviviridae	18.7407	Rodentia	Rodent pegivirus
Rattus	lung	SRR33136012	2.11368	Xin_2025	PRJNA1238520	1	Flaviviridae	128.922	Rodentia	Rodent pegivirus
Rattus	lung	SRR33136016	2.09138	Xin_2025	PRJNA1238520	1	Flaviviridae	122.417	Rodentia	Rodent pegivirus
Rattus	lung	SRR33136019	1.53187	Xin_2025	PRJNA1238520	1	Arteriviridae	33.0304	Rodentia	Guangdong rodent arterivirus 2
Rattus	lung	SRR33136024	1.53258	Xin_2025	PRJNA1238520	1	Hantaviridae	33.0861	Rodentia	Seoul orthohantavirus
Rattus	lung	SRR33136071	1.95508	Xin_2025	PRJNA1238520	1	Arteriviridae	89.1735	Rodentia	Guangdong rodent arterivirus 2
Rattus	lung	SRR33136074	2.91833	Xin_2025	PRJNA1238520	1	Parvoviridae	827.566	Rodentia	Rat minute virus 2a
Rattus	lung	SRR33136188	0.722676	Xin_2025	PRJNA1238520	1	Flaviviridae	4.28051	Rodentia	Norway rat pestivirus
Rattus	lung	SRR33136193	1.35938	Xin_2025	PRJNA1238520	1	Hantaviridae	21.876	Rodentia	Seoul orthohantavirus
Rattus	lung	SRR33136201	1.06417	Xin_2025	PRJNA1238520	1	Flaviviridae	10.5924	Rodentia	Norway rat pestivirus
Rattus	lung	SRR33136220	2.6417	Xin_2025	PRJNA1238520	1	Hantaviridae	437.231	Rodentia	Seoul orthohantavirus
Rattus	lung	SRR33152173	1.54993	Xin_2025	PRJNA1238520	1	Coronaviridae	34.4755	Rodentia	Betacoronavirus HKU24
Rattus	lung	SRR33152175	1.71117	Xin_2025	PRJNA1238520	1	Coronaviridae	50.4245	Rodentia	Betacoronavirus HKU24
Rattus	lung	SRR33152177	1.31786	Xin_2025	PRJNA1238520	2	Paramyxoviridae	19.7902	Rodentia	Beilong virus
Rattus	lung	SRR33152189	1.85913	Xin_2025	PRJNA1238520	1	Sedoreoviridae	71.2981	Rodentia	Guangdong rodent orbivirus
Rattus	lung	SRR33152213	0.911594	Xin_2025	PRJNA1238520	1	Parvoviridae	7.1582	Rodentia	Rat minute virus 2a
Rattus	lung	SRR33152225	3.82251	Xin_2025	PRJNA1238520	2	Arenaviridae	6644.28	Rodentia	Wenzhou mammarenavirus
Rattus	lung	SRR33152231	3.94314	Xin_2025	PRJNA1238520	1	Arenaviridae	8771.83	Rodentia	Wenzhou mammarenavirus
Rattus	lung	SRR33152278	2.7014	Xin_2025	PRJNA1238520	1	Hantaviridae	501.811	Rodentia	Seoul orthohantavirus
Rattus	lung	SRR33152286	1.66451	Xin_2025	PRJNA1238520	1	Flaviviridae	45.1863	Rodentia	Rodent pegivirus
Rattus	lung	SRR33152299	1.21633	Xin_2025	PRJNA1238520	1	Flaviviridae	15.4561	Rodentia	Rodent pegivirus
Rattus	lung	SRR33152303	1.85014	Xin_2025	PRJNA1238520	1	Parvoviridae	69.817	Rodentia	Rat parvovirus 2
Rattus	lung	SRR33152311	2.11493	Xin_2025	PRJNA1238520	1	Arteriviridae	129.294	Rodentia	Guangdong Rattus norvegicus arterivirus 2
Rattus	lung	SRR33152313	1.51583	Xin_2025	PRJNA1238520	1	Arteriviridae	31.7967	Rodentia	Guangdong Rattus norvegicus arterivirus 2
Rattus	lung	SRR33152317	1.13159	Xin_2025	PRJNA1238520	1	Arteriviridae	12.5392	Rodentia	Guangdong Rattus norvegicus arterivirus 2
Rattus	lung	SRR33152330	0.680648	Xin_2025	PRJNA1238520	1	Astroviridae	3.79344	Rodentia	Rodent astrovirus 3
Rattus	lung	SRR33152367	3.19856	Xin_2025	PRJNA1238520	2	Hantaviridae	1578.63	Rodentia	Seoul orthohantavirus
Rattus	lung	SRR33152369	1.80137	Xin_2025	PRJNA1238520	2	Flaviviridae	62.2945	Rodentia	Rodent pegivirus
Rattus	lung	SRR33152380	0.721863	Xin_2025	PRJNA1238520	1	Arteriviridae	4.27063	Rodentia	Guangdong rodent arterivirus 1
Rattus	lung	SRR33152384	1.18636	Xin_2025	PRJNA1238520	1	Coronaviridae	14.359	Rodentia	Betacoronavirus HKU24
Rattus	lung	SRR33152422	2.67647	Xin_2025	PRJNA1238520	1	Parvoviridae	473.76	Rodentia	Rat minute virus 2a
Rattus	lung	SRR33152483	3.60476	Xin_2025	PRJNA1238520	1	Arenaviridae	4023.95	Rodentia	Wenzhou mammarenavirus
Rattus	lung	SRR33152486	1.62746	Xin_2025	PRJNA1238520	1	Arteriviridae	41.4088	Rodentia	Guangdong Rattus norvegicus arterivirus 2
Rattus	lung	SRR33152490	1.49464	Xin_2025	PRJNA1238520	1	Paramyxoviridae	30.2346	Rodentia	Beilong virus
Rattus	lung	SRR33152504	3.8439	Xin_2025	PRJNA1238520	1	Arenaviridae	6979.76	Rodentia	Wenzhou mammarenavirus
Rattus	lung	SRR33152507	2.56754	Xin_2025	PRJNA1238520	2	Hantaviridae	368.436	Rodentia	Seoul orthohantavirus
Rattus	lung	SRR33152511	1.42887	Xin_2025	PRJNA1238520	1	Flaviviridae	25.8456	Rodentia	Rodent pegivirus
Rattus	lung	SRR33152515	1.43127	Xin_2025	PRJNA1238520	1	Hantaviridae	25.9939	Rodentia	Seoul orthohantavirus
Rattus	lung	SRR33152519	2.7004	Xin_2025	PRJNA1238520	1	Parvoviridae	500.654	Rodentia	Porcine bocavirus
Rattus	lung	SRR33152556	3.46465	Xin_2025	PRJNA1238520	2	Arenaviridae	2914.09	Rodentia	Wenzhou mammarenavirus
Rattus	lung	SRR33152557	3.59308	Xin_2025	PRJNA1238520	2	Arenaviridae	3917.1	Rodentia	Wenzhou mammarenavirus
Rattus	lung	SRR33152577	3.66445	Xin_2025	PRJNA1238520	1	Arenaviridae	4616.94	Rodentia	Wenzhou mammarenavirus
Rattus	lung	SRR33152580	0.337654	Xin_2025	PRJNA1238520	1	Adenoviridae	1.17598	Rodentia	Guangdong murine mastadenovirus 2
Rattus	lung	SRR33152666	0.62142	Xin_2025	PRJNA1238520	1	Picornaviridae	3.18234	Rodentia	Parabovirus A
Rattus	lung	SRR33152675	0.424034	Xin_2025	PRJNA1238520	1	Flaviviridae	1.65481	Rodentia	Norway rat pestivirus
Rattus	lung	SRR33152723	2.1418	Xin_2025	PRJNA1238520	1	Arenaviridae	137.611	Rodentia	Wenzhou mammarenavirus
Rattus	lung	SRR33152726	2.86029	Xin_2025	PRJNA1238520	2	Sedoreoviridae	723.914	Rodentia	Guangdong rodent orbivirus
Rattus	lung	SRR33152748	1.01564	Xin_2025	PRJNA1238520	1	Arenaviridae	9.36676	Rodentia	Wenzhou mammarenavirus
Rattus	lung	SRR33152753	1.74668	Xin_2025	PRJNA1238520	1	Parvoviridae	54.8063	Rodentia	Rat minute virus 2a
Rattus	lung	SRR33152786	1.9529	Xin_2025	PRJNA1238520	1	Flaviviridae	88.7215	Rodentia	Rodent pegivirus
Rattus	lung	SRR33152939	2.30844	Xin_2025	PRJNA1238520	1	Arenaviridae	202.442	Rodentia	Wenzhou mammarenavirus
Rattus	lung	SRR33152943	2.3746	Xin_2025	PRJNA1238520	1	Hantaviridae	235.919	Rodentia	Seoul orthohantavirus
Rattus	lung	SRR33152951	0.981043	Xin_2025	PRJNA1238520	1	Flaviviridae	8.57289	Rodentia	Rodent pegivirus
Rattus	lung	SRR33152979	1.47251	Xin_2025	PRJNA1238520	2	Flaviviridae	28.6835	Rodentia	Rodent pegivirus
Rattus	lung	SRR33153002	1.14369	Xin_2025	PRJNA1238520	1	Parvoviridae	12.9217	Rodentia	Rat minute virus 2a
Rattus	lung	SRR33153004	0.31223	Xin_2025	PRJNA1238520	1	Adenoviridae	1.05225	Rodentia	Guangdong murine mastadenovirus 2
Rattus	lung	SRR33153009	2.53858	Xin_2025	PRJNA1238520	2	Hantaviridae	344.606	Rodentia	Seoul orthohantavirus
Rattus	lung	SRR33153016	0.923377	Xin_2025	PRJNA1238520	2	Arteriviridae	7.38257	Rodentia	Guangdong Rattus norvegicus arterivirus 2
Rattus	lung	SRR33153031	1.2394	Xin_2025	PRJNA1238520	1	Arenaviridae	16.3542	Rodentia	Wenzhou mammarenavirus
Rattus	lung	SRR33153038	2.07699	Xin_2025	PRJNA1238520	2	Sedoreoviridae	118.396	Rodentia	Guangdong rodent orbivirus
Suncus	lung	SRR33117469	0.412713	Xin_2025	PRJNA1238520	2	Flaviviridae	1.5865	other_mammals	Wenzhou Apodemus agrarius hepacivirus 1
Suncus	lung	SRR33117578	1.20132	Xin_2025	PRJNA1238520	1	Flaviviridae	14.8973	other_mammals	Wenzhou Apodemus agrarius hepacivirus 1
Suncus	lung	SRR33117586	0.603784	Xin_2025	PRJNA1238520	1	Flaviviridae	3.01591	other_mammals	Wenzhou Apodemus agrarius hepacivirus 1
Suncus	lung	SRR33117590	0.508076	Xin_2025	PRJNA1238520	1	Flaviviridae	2.22164	other_mammals	Wenzhou Apodemus agrarius hepacivirus 1
Suncus	lung	SRR33117624	1.20723	Xin_2025	PRJNA1238520	1	Flaviviridae	15.1148	other_mammals	Wenzhou Apodemus agrarius hepacivirus 1
Suncus	lung	SRR33117845	1.98877	Xin_2025	PRJNA1238520	1	Parvoviridae	96.4479	other_mammals	Rat minute virus 2a
Suncus	lung	SRR33117986	0.783417	Xin_2025	PRJNA1238520	1	Flaviviridae	5.0732	other_mammals	Wenzhou Apodemus agrarius hepacivirus 1
Suncus	lung	SRR33117989	1.08449	Xin_2025	PRJNA1238520	1	Flaviviridae	11.1475	other_mammals	Wenzhou Apodemus agrarius hepacivirus 1
Suncus	lung	SRR33117993	0.670895	Xin_2025	PRJNA1238520	1	Flaviviridae	3.687	other_mammals	Wenzhou Apodemus agrarius hepacivirus 1
Suncus	lung	SRR33118057	0.95632	Xin_2025	PRJNA1238520	1	Flaviviridae	8.04316	other_mammals	Wenzhou Apodemus agrarius hepacivirus 1
Suncus	lung	SRR33135688	0.302747	Xin_2025	PRJNA1238520	1	Flaviviridae	1.00792	other_mammals	Wenzhou Apodemus agrarius hepacivirus 1
Suncus	lung	SRR33135963	1.40197	Xin_2025	PRJNA1238520	1	Flaviviridae	24.2332	other_mammals	Wenzhou Apodemus agrarius hepacivirus 1
Suncus	lung	SRR33136105	1.26524	Xin_2025	PRJNA1238520	1	Flaviviridae	17.418	other_mammals	Wenzhou Apodemus agrarius hepacivirus 1
Suncus	lung	SRR33152335	2.5856	Xin_2025	PRJNA1238520	1	Parvoviridae	384.124	other_mammals	Rat minute virus 2a
Suncus	lung	SRR33152605	0.738895	Xin_2025	PRJNA1238520	1	Flaviviridae	4.48144	other_mammals	Wenzhou Apodemus agrarius hepacivirus 1
Vulpes	lung	CRR1182818	0.569225	Zhao_2024	PRJCA026706	125	Sedoreoviridae	2.70873	Carnivora	Rotavirus I
Vulpes	lung	CRR1182823	2.15944	Zhao_2024	PRJCA026706	125	Astroviridae	143.357	Carnivora	Canine astrovirus
Vulpes	lung	CRR1185981	0.519983	Zhao_2024	PRJCA026706	125	Picornaviridae	2.31118	Carnivora	Canine kobuvirus
Vulpes	lung	CRR1185985	1.68301	Zhao_2024	PRJCA026706	125	Sedoreoviridae	47.1962	Carnivora	Rotavirus A
Vulpes	lung	CRR1185987	0.483766	Zhao_2024	PRJCA026706	125	Picornaviridae	2.04625	Carnivora	Canine kobuvirus
Vulpes	lung	CRR1185988	1.83265	Zhao_2024	PRJCA026706	125	Sedoreoviridae	67.0226	Carnivora	Rotavirus A
Neogale	lung	CRR1185831	2.06104	Zhao_2024	PRJCA026706	125	Parvoviridae	114.09	Carnivora	Amdoparvovirus carnivoran1
Neogale	lung	CRR1185832	1.15377	Zhao_2024	PRJCA026706	125	Parvoviridae	13.2486	Carnivora	Amdoparvovirus carnivoran1
Neogale	lung	CRR1185833	1.8886	Zhao_2024	PRJCA026706	125	Parvoviridae	76.3741	Carnivora	Amdoparvovirus carnivoran1
Neogale	lung	CRR1185834	1.4324	Zhao_2024	PRJCA026706	125	Parvoviridae	26.0644	Carnivora	Amdoparvovirus carnivoran1
Neogale	lung	CRR1185846	1.46249	Zhao_2024	PRJCA026706	125	Parvoviridae	28.0061	Carnivora	Amdoparvovirus carnivoran1
Neogale	lung	CRR1185875	4.8937	Zhao_2024	PRJCA026706	125	Coronaviridae	78287.9	Carnivora	Pipistrellus bat coronavirus HKU5
Neogale	lung	CRR1185876	1.71116	Zhao_2024	PRJCA026706	125	Parvoviridae	50.4233	Carnivora	Amdoparvovirus carnivoran1
Neogale	lung	CRR1185878	1.06107	Zhao_2024	PRJCA026706	125	Parvoviridae	10.5098	Carnivora	Amdoparvovirus carnivoran1
Neogale	lung	CRR1185880	3.24558	Zhao_2024	PRJCA026706	125	Parvoviridae	1759.27	Carnivora	Amdoparvovirus carnivoran1
Neogale	lung	CRR1185881	2.55395	Zhao_2024	PRJCA026706	125	Parvoviridae	357.058	Carnivora	Amdoparvovirus carnivoran1
Neogale	lung	CRR1185882	1.73047	Zhao_2024	PRJCA026706	125	Circoviridae	52.7618	Carnivora	Circovirus mink
Neogale	lung	CRR1185883	2.00457	Zhao_2024	PRJCA026706	125	Parvoviridae	100.057	Carnivora	Amdoparvovirus carnivoran1
Neogale	lung	CRR1185884	1.5475	Zhao_2024	PRJCA026706	125	Parvoviridae	34.2779	Carnivora	Amdoparvovirus carnivoran1
Neogale	lung	CRR1185885	2.57085	Zhao_2024	PRJCA026706	125	Coronaviridae	371.265	Carnivora	Pipistrellus bat coronavirus HKU5
Neogale	lung	CRR1185887	2.3867	Zhao_2024	PRJCA026706	125	Orthomyxoviridae	242.61	Carnivora	IAV
Neogale	lung	CRR1185888	2.04273	Zhao_2024	PRJCA026706	125	Hepeviridae	109.339	Carnivora	Rocahepevirus ratti
Neogale	lung	CRR1185889	3.0835	Zhao_2024	PRJCA026706	125	Orthomyxoviridae	1210.99	Carnivora	IAV
Neogale	lung	CRR1185890	2.77571	Zhao_2024	PRJCA026706	125	Parvoviridae	595.631	Carnivora	Amdoparvovirus carnivoran1
Neogale	lung	CRR1185891	1.48963	Zhao_2024	PRJCA026706	125	Parvoviridae	29.8766	Carnivora	Amdoparvovirus carnivoran1
Neogale	lung	CRR1185892	2.48304	Zhao_2024	PRJCA026706	125	Parvoviridae	303.115	Carnivora	Amdoparvovirus carnivoran1
Oryctolagus	lung	CRR1185896	5.22026	Zhao_2024	PRJCA026706	125	Caliciviridae	166058	Lagomorpha	RHDV
Oryctolagus	lung	CRR1185898	4.98346	Zhao_2024	PRJCA026706	125	Caliciviridae	96263.2	Lagomorpha	RHDV
Oryctolagus	lung	CRR1185901	0.93229	Zhao_2024	PRJCA026706	125	Parvoviridae	7.55638	Lagomorpha	Bocaparvovirus lagomorph1
Oryctolagus	lung	CRR1185902	0.749115	Zhao_2024	PRJCA026706	125	Astroviridae	4.61197	Lagomorpha	Rabbit astrovirus
Oryctolagus	lung	CRR1185909	0.825353	Zhao_2024	PRJCA026706	125	Astroviridae	5.68888	Lagomorpha	Rabbit astrovirus
Oryctolagus	lung	CRR1185910	1.8474	Zhao_2024	PRJCA026706	125	Sedoreoviridae	69.3712	Lagomorpha	Rotavirus A
Oryctolagus	lung	CRR1185916	1.29709	Zhao_2024	PRJCA026706	125	Sedoreoviridae	18.8193	Lagomorpha	Rotavirus A
Oryctolagus	lung	CRR1185927	1.49979	Zhao_2024	PRJCA026706	125	Coronaviridae	30.6073	Lagomorpha	Rabbit coronavirus 1
Oryctolagus	lung	CRR1185928	4.77707	Zhao_2024	PRJCA026706	125	Coronaviridae	59849.2	Lagomorpha	Rabbit coronavirus 1
Oryctolagus	lung	CRR1185929	1.7686	Zhao_2024	PRJCA026706	125	Coronaviridae	57.6944	Lagomorpha	Rabbit coronavirus 1
Oryctolagus	lung	CRR1185935	1.50858	Zhao_2024	PRJCA026706	125	Astroviridae	31.2538	Lagomorpha	Rabbit astrovirus
Oryctolagus	lung	CRR1185956	2.41858	Zhao_2024	PRJCA026706	125	Sedoreoviridae	261.168	Lagomorpha	Rotavirus A
Oryctolagus	lung	CRR1185957	1.33068	Zhao_2024	PRJCA026706	125	Sedoreoviridae	20.4129	Lagomorpha	Rotavirus A
Oryctolagus	lung	CRR1185958	3.40406	Zhao_2024	PRJCA026706	125	Astroviridae	2534.46	Lagomorpha	Rabbit astrovirus
Oryctolagus	lung	CRR1188777	5.20065	Zhao_2024	PRJCA026706	125	Caliciviridae	158724	Lagomorpha	RHDV
Cavia	lung	CRR1187734	0.334188	Zhao_2024	PRJCA026706	125	Astroviridae	1.15868	Rodentia	Guinea pig astrovirus 1
Cavia	lung	CRR1187756	1.75863	Zhao_2024	PRJCA026706	125	Astroviridae	56.3625	Rodentia	Guinea pig astrovirus 1
Cavia	lung	CRR1187757	3.65407	Zhao_2024	PRJCA026706	125	Astroviridae	4507.88	Rodentia	Guinea pig astrovirus 1
Cavia	lung	CRR1187772	2.13907	Zhao_2024	PRJCA026706	125	Orthomyxoviridae	136.743	Rodentia	IAV
Cavia	lung	CRR1187773	1.28559	Zhao_2024	PRJCA026706	125	Pneumoviridae	18.3015	Rodentia	Orthopneumovirus muris
Cavia	lung	CRR1187779	0.800918	Zhao_2024	PRJCA026706	125	Coronaviridae	5.32293	Rodentia	Rabbit CoV HKU14
Cavia	lung	CRR1187780	1.59452	Zhao_2024	PRJCA026706	125	Coronaviridae	38.3112	Rodentia	Rabbit CoV HKU14
Nyctereutes	lung	CRR1187865	1.38613	Zhao_2024	PRJCA026706	125	Parvoviridae	23.3295	Carnivora	Amdoparvovirus carnivoran3
Nyctereutes	lung	CRR1187866	0.935805	Zhao_2024	PRJCA026706	125	Parvoviridae	7.62592	Carnivora	Amdoparvovirus carnivoran3
Nyctereutes	lung	CRR1187876	1.89338	Zhao_2024	PRJCA026706	125	Parvoviridae	77.2312	Carnivora	Amdoparvovirus carnivoran3
Nyctereutes	lung	CRR1187877	4.23255	Zhao_2024	PRJCA026706	125	Paramyxoviridae	17081.3	Carnivora	Morbillivirus canis
Nyctereutes	lung	CRR1187878	4.04897	Zhao_2024	PRJCA026706	125	Paramyxoviridae	11192.5	Carnivora	Morbillivirus canis
Nyctereutes	lung	CRR1187879	4.62556	Zhao_2024	PRJCA026706	125	Paramyxoviridae	42223.5	Carnivora	Morbillivirus canis
Nyctereutes	lung	CRR1187880	2.72242	Zhao_2024	PRJCA026706	125	Paramyxoviridae	526.734	Carnivora	Morbillivirus canis
Nyctereutes	lung	CRR1187886	0.324895	Zhao_2024	PRJCA026706	125	Parvoviridae	1.11298	Carnivora	Amdoparvovirus carnivoran3
Nyctereutes	lung	CRR1187887	1.10654	Zhao_2024	PRJCA026706	125	Parvoviridae	11.7802	Carnivora	Amdoparvovirus carnivoran3
Nyctereutes	lung	CRR1187888	0.896688	Zhao_2024	PRJCA026706	125	Anelloviridae	6.88294	Carnivora	Raccoon dog torque teno virus
Nyctereutes	lung	CRR1187893	1.2512	Zhao_2024	PRJCA026706	125	Parvoviridae	16.832	Carnivora	Amdoparvovirus carnivoran3
Nyctereutes	lung	CRR1187897	0.597802	Zhao_2024	PRJCA026706	125	Parvoviridae	2.96097	Carnivora	Amdoparvovirus carnivoran3
Nyctereutes	lung	CRR1187907	1.84646	Zhao_2024	PRJCA026706	125	Parvoviridae	69.22	Carnivora	Amdoparvovirus carnivoran3
Nyctereutes	lung	CRR1187908	2.53402	Zhao_2024	PRJCA026706	125	Parvoviridae	340.992	Carnivora	Amdoparvovirus carnivoran3
Nyctereutes	lung	CRR1187909	2.4138	Zhao_2024	PRJCA026706	125	Parvoviridae	258.298	Carnivora	Amdoparvovirus carnivoran3
Nyctereutes	lung	CRR1187910	0.784102	Zhao_2024	PRJCA026706	125	Sedoreoviridae	5.08278	Carnivora	Rotavirus I
Nyctereutes	lung	CRR1187911	2.22418	Zhao_2024	PRJCA026706	125	Parvoviridae	166.563	Carnivora	Amdoparvovirus carnivoran3
Nyctereutes	lung	CRR1187913	2.90602	Zhao_2024	PRJCA026706	125	Parvoviridae	804.411	Carnivora	Amdoparvovirus carnivoran3
Nyctereutes	lung	CRR1187917	2.12784	Zhao_2024	PRJCA026706	125	Coronaviridae	133.227	Carnivora	Alphacoronavirus 1
Nyctereutes	lung	CRR1187918	3.1819	Zhao_2024	PRJCA026706	125	Coronaviridae	1519.18	Carnivora	Alphacoronavirus 1
Nyctereutes	lung	CRR1187919	2.73476	Zhao_2024	PRJCA026706	125	Parvoviridae	541.948	Carnivora	Amdoparvovirus carnivoran3
