## Supplementary material for "Quantitative host-response mapping enables phenotypic profiling of viruses detected by virome sequencing": Dataset7

### Sheet: Sheet1
Run	host_genus	tissue	individual_id	Virus Family	log10_RPM	co_infection	host_species (original)	host_species (read composition-base)	host_species used in Fig5A
SRR33117279	Rattus	lung	M2201APHXSH084	Arenaviridae	3.99731	2	Rattus_tanezumi	Rattus rattus	Rattus_tanezumi
SRR33117459	Rattus	lung	M2204APHJSH263	Hantaviridae	3.08488	2	Rattus_norvegicus	Rattus norvegicus	Rattus_norvegicus
SRR33117526	Rattus	lung	M2112DBH17	Hantaviridae	1.76599	1	Rattus_norvegicus	Rattus norvegicus	Rattus_norvegicus
SRR33117528	Rattus	lung	M2201ZJHJSH174	Hantaviridae	1.86182	1	Rattus_norvegicus	Rattus norvegicus	Rattus_norvegicus
SRR33117649	Rattus	lung	M2112DBH30	Arenaviridae	2.292	1	Rattus_tanezumi	Rattus norvegicus	Rattus_tanezumi
SRR33117808	Rattus	lung	M2112DBH56	Arenaviridae	3.87407	1	Rattus_norvegicus	Rattus norvegicus	Rattus_norvegicus
SRR33117828	Rattus	lung	M2112DBH50	Arenaviridae	1.93107	1	Rattus_norvegicus	Rattus norvegicus	Rattus_norvegicus
SRR33117860	Rattus	lung	M2204ZJHXSH190	Hantaviridae	2.14023	1	Rattus_tanezumi	Rattus rattus	Rattus_tanezumi
SRR33117911	Rattus	lung	M2204ZJHJSW211	Hantaviridae	2.80563	1	Rattus_norvegicus	Rattus norvegicus	Rattus_norvegicus
SRR33135654	Rattus	lung	M2211ZJHJSH444	Arenaviridae	4.17404	1	Rattus_norvegicus	Rattus norvegicus	Rattus_norvegicus
SRR33135666	Rattus	lung	M2211APHJSH474	Arenaviridae	2.1653	1	Rattus_norvegicus	Rattus norvegicus	Rattus_norvegicus
SRR33135679	Rattus	lung	M2211APHJSH470	Hantaviridae	2.2597	1	Rattus_norvegicus	Rattus norvegicus	Rattus_norvegicus
SRR33135700	Rattus	lung	M2210ZJHXSH405	Arenaviridae	3.74923	1	Rattus_norvegicus	Rattus norvegicus	Rattus_norvegicus
SRR33135712	Rattus	lung	M2210ZJHMSW427	Arenaviridae	1.3211	1	Rattus_losea	Rattus norvegicus	Rattus_losea
SRR33135878	Rattus	lung	M2210ZJHJSH399	Arenaviridae	3.41967	1	Rattus_norvegicus	Rattus norvegicus	Rattus_norvegicus
SRR33135891	Rattus	lung	M2209JYHJSH568	Hantaviridae	1.6489	1	Rattus_norvegicus	Rattus norvegicus	Rattus_norvegicus
SRR33135951	Rattus	lung	M2206ZJHJSH355	Arenaviridae	2.7339	1	Rattus_norvegicus	Rattus norvegicus	Rattus_norvegicus
SRR33136024	Rattus	lung	M2206APHJSH333	Hantaviridae	1.53258	1	Rattus_norvegicus	Rattus norvegicus	Rattus_norvegicus
SRR33136193	Rattus	lung	M2206APHJSH334	Hantaviridae	1.35938	1	Rattus_norvegicus	Mus musculus	Mus musculus
SRR33136220	Rattus	lung	M2206APHJSH331	Hantaviridae	2.6417	1	Rattus_norvegicus	Rattus norvegicus	Rattus_norvegicus
SRR33152225	Rattus	lung	M2301ZJHJSH848	Arenaviridae	3.82251	2	Rattus_norvegicus	Rattus norvegicus	Rattus_norvegicus
SRR33152231	Rattus	lung	M2301ZJHJSH846	Arenaviridae	3.94314	1	Rattus_norvegicus	Rattus norvegicus	Rattus_norvegicus
SRR33152278	Rattus	lung	M2212SGBCSW702	Hantaviridae	2.7014	1	Rattus_norvegicus	Rattus norvegicus	Rattus_norvegicus
SRR33152367	Rattus	lung	M2301APHJSH792	Hantaviridae	3.19856	2	Rattus_norvegicus	Rattus norvegicus	Rattus_norvegicus
SRR33152483	Rattus	lung	M2212SZHJSH755	Arenaviridae	3.60476	1	Rattus_norvegicus	Rattus norvegicus	Rattus_norvegicus
SRR33152504	Rattus	lung	M2212SGBCSW700	Arenaviridae	3.8439	1	Rattus_norvegicus	Rattus norvegicus	Rattus_norvegicus
SRR33152507	Rattus	lung	M2212SGBCSW699	Hantaviridae	2.56754	2	Rattus_norvegicus	Rattus norvegicus	Rattus_norvegicus
SRR33152515	Rattus	lung	M2212SGBCSW693	Hantaviridae	1.43127	1	Rattus_norvegicus	Rattus norvegicus	Rattus_norvegicus
SRR33152556	Rattus	lung	M2112DBH19	Arenaviridae	3.46465	2	Rattus_norvegicus	Rattus norvegicus	Rattus_norvegicus
SRR33152557	Rattus	lung	M2112DBH16	Arenaviridae	3.59308	2	Rattus_norvegicus	Rattus norvegicus	Rattus_norvegicus
SRR33152577	Rattus	lung	M2301ZJHXSH836	Arenaviridae	3.66445	1	Rattus_norvegicus	Rattus norvegicus	Rattus_norvegicus
SRR33152723	Rattus	lung	M2212SSHXSH657	Arenaviridae	2.1418	1	Rattus_norvegicus	Rattus norvegicus	Rattus_norvegicus
SRR33152748	Rattus	lung	M2212SGHMSW708	Arenaviridae	1.01564	1	Rattus_norvegicus	Rattus norvegicus	Rattus_norvegicus
SRR33152939	Rattus	lung	M2212SSHJSH643	Arenaviridae	2.30844	1	Rattus_norvegicus	Rattus norvegicus	Rattus_norvegicus
SRR33152943	Rattus	lung	M2212SSHJSH641	Hantaviridae	2.3746	1	Rattus_norvegicus	Rattus norvegicus	Rattus_norvegicus
SRR33153009	Rattus	lung	M2212SZHJSH768	Hantaviridae	2.53858	2	Rattus_norvegicus	Rattus norvegicus	Rattus_norvegicus
SRR33153031	Rattus	lung	M2212SGHMSW717	Arenaviridae	1.2394	1	Rattus_norvegicus	Rattus norvegicus	Rattus_norvegicus
